# A comprehensive map of preferentially located motifs reveals distinct proximal *cis*-regulatory elements in plants

**DOI:** 10.1101/2022.01.17.476590

**Authors:** Julien Rozière, Cécile Guichard, Véronique Brunaud, Marie-Laure Martin, Sylvie Coursol

## Abstract

The identification of *cis*-regulatory elements controlling gene expression is an arduous challenge that is being actively explored to discover the key genetic factors responsible for traits of agronomic interest. Here, we have used a *de novo* and genome-wide approach for preferentially located motif (PLM) detection to investigate the proximal *cis*-regulatory landscape of *Arabidopsis thaliana* and Zea *mays*. We report three groups of PLMs in each gene-proximal region and emphasize conserved PLMs in both species, particularly in the 3’-gene-proximal region. Comparison with resources of transcription factor and microRNA binding sites indicates that 79% of the identified PLMs are unassigned, although some are supported by MNase-defined cistrome occupancy analysis. Enrichment analyses further reveal that unassigned PLMs provide functional predictions distinct from those inferred by transcription factor and microRNA binding sites. Our study provides a comprehensive map of PLMs and points at their potential utility for future characterization of orphan genes in plants.
