## Supplementary Tables for "A comprehensive map of preferentially located motifs reveals distinct proximal *cis*-regulatory elements in plants": Supplementary_Table8_top5_GO_MapMan.xlsx

### Sheet: Supplementary Table 8a
Supplementary Table 8a: Top 5 specifically enriched terms for 5’-uPLMs-containing gene set compared to 3’-uPLMs-containing gene set in A. thaliana
	5’-uPLMs		3’-uPLMs
	Term	-log10(adjusted p-value)	Term	-log10(adjusted p-value)
GO Biological Process	ribonucleoprotein complex biogenesis	61.1620606117471	lipid X metabolic process	5.67846735657409
	ribosome biogenesis	50.6357909256856	maintenance of seed dormancy	4.48446308226563
	gene expression	40.7229618172522	maintenance of dormancy	4.48446308226563
	RNA processing	37.5039022189294	amino sugar metabolic process	4.18954707336203
	ribonucleoprotein complex subunit organization	26.9187634942579	negative regulation of gibberellic acid mediated signaling pathway	3.93740000757276
MapMan	Protein biosynthesis.ribosome biogenesis.small ribosomal subunit (SSU).SSU proteome.component RPS30	5.63105655343801	Lipid metabolism.lipid A biosynthesis.UDP-3-O-acyl N-acetylglucosamine deacetylase (LpxC)	7.61704815637038
	Cell wall organisation.cell wall proteins.expansin activities.alpha-class expansin	5.09489117944549	Cell wall organisation.cutin and suberin.cuticular lipid formation.fatty acyl omega-hydroxylase	4.76173724822425
	Protein translocation.endoplasmic reticulum.co-translational insertion system.Sec61 subcomplex.subunit gamma	4.87772888677939	Cell wall organisation.cutin and suberin.alkyl-hydrocinnamate biosynthesis.feruroyl-coenzyme A transferase	4.14631040946035
	Protein biosynthesis.ribosome biogenesis.small ribosomal subunit (SSU).SSU proteome.component RPS3	4.65333294814916	Protein biosynthesis.ribosome biogenesis.large ribosomal subunit (LSU).LSU proteome.component RPL36	3.97784485818114
	Solute transport.carrier-mediated transport.VIT family.iron cation transporter (VTL)	4.36038043736072	Secondary metabolism.glucosinolates.glucosinolate degradation.nitrilespecifier protein	3.90513533307487

### Sheet: Supplementary Table 8b
Supplementary Table 8b: Top 5 specifically enriched terms for 5’-uPLMs-containing gene set compared to 3’-uPLMs-containing gene set in Z. mays
	5’-PLMs		3’-PLMs
	Term	-log10(adjusted p-value)	Term	-log10(adjusted p-value)
GO Biological Process	mRNA metabolic process	19.5564580923666	regulation of translation	8.30924329199295
	mRNA processing	13.80275456848	regulation of cellular amide metabolic process	8.30924329199295
	ribonucleoprotein complex biogenesis	13.2896172162263	ornithine metabolic process	7.54874742845454
	ncRNA processing	12.7717548064186	nicotianamine metabolic process	6.12668940872673
	ribosome biogenesis	9.41095064679496	nicotianamine biosynthetic process	6.12668940872673
MapMan	Multi-process regulation.circadian clock system.evening oscillator protein (TOC1)	8.41623593882598	Protein biosynthesis.translation initiation.Pre-Initiation Complex (PIC) module.eIF3 mRNA-to-PIC binding complex.component eIF3e	9.53437043489278
	Cell cycle organisation.organelle division.mitochondrion and peroxisome division.mitochondrial fission factor (NETWORK/ELM1)	7.81436114165779	Amino acid metabolism.biosynthesis.glutamate family.glutamate-derived amino acids.arginine.ornithine carbamoyltransferase	7.8594219859749
	Protein homeostasis.autophagy.ATG8/ATG12 conjugation system.ATG8-conjugation E2 protein (ATG3)	7.25985682964198	Cytoskeleton organisation.microfilament network.actin polymerisation.Arp2/3 actin polymerization initiation complex.component ArpC3	7.31377401299571
	Enzyme classification.EC_3 hydrolases.EC_3.2 glycosylase	6.64498212715045	Lipid metabolism.lipid trafficking.fatty acid export protein (FAX)	6.38894523109899
	RNA biosynthesis.transcriptional regulation.MYB transcription factor superfamily.transcription factor (MYB-related)	6.28580867751322	Protein homeostasis.protein quality control.cytosolic Hsp70 chaperone system.chaperone (Hsp70)	6.13064270079569

### Sheet: Supplementary Table 8c
Supplementary Table 8c: Top 5 specifically enriched terms for each group of 5’-uPLMs-containing gene set in A. thaliana
	Group 1		Group 2		Group 3
	Term	-log10(adjusted p-value)	Term	-log10(adjusted p-value)	Term	-log10(adjusted p-value)
GO Biological Process	organelle organization	20.9794653975001	hydrogen peroxide catabolic process	12.7719065001746	DNA methylation on cytosine within a CG sequence	3.70892878474781
	mRNA metabolic process	20.358843503714	secondary metabolic process	12.6591733785373	glycogen metabolic process	2.72413080881549
	mitochondrial mRNA processing	9.97329469492991	hydrogen peroxide metabolic process	10.6958721754299	energy reserve metabolic process	2.72413080881549
	mitochondrion organization	8.1180037503725	defense response to fungus	10.4080759279566	short-day photoperiodism	2.5151179335327
	RNA 5'-end processing	7.90294329672928	response to fungus	9.43791089726738	short-day photoperiodism, flowering	2.5151179335327
MapMan	Chromatin organisation.histones.histone (H2A)	7.18353308876074	Cell wall organisation.pectin.homogalacturonan.modification and degradation.pectin methylesterase	4.2780813277223	Photosynthesis.photophosphorylation.photosystem II.LHC-II complex.component LHCb1/2/3	2.50032123720814
	Cell cycle organisation.cell cycle control.cyclin-dependent regulation.cyclin activities.cyclin (CYCB)	3.39566029274382	RNA biosynthesis.transcriptional regulation.MYB transcription factor superfamily.transcription factor (MYB)	2.7941843925059	Phytohormone action.signalling peptides.NCRP (non-cysteine-rich-peptide) category.IDL-peptide activity.IDA/IDL-peptide receptor (HAESA)	1.64024613687621
	Chromatin organisation.histones.histone (H3)	3.0548494073618	RNA biosynthesis.transcriptional regulation.AP2/ERF transcription factor superfamily.transcription factor (ERF)	2.77456419716654	Cytoskeleton organisation.microtubular network.microtubule Tubulin heterodimer formation.Augmin gamma-Tubulin Ring Complex recruiting complex.accessory component EDE1	1.4227621926623
	Protein biosynthesis.ribosome biogenesis.large ribosomal subunit (LSU).LSU proteome.component RPL37	2.62571514146394	Enzyme classification.EC_3 hydrolases.EC_3.2 glycosylase	2.7091563751598	Protein homeostasis.proteolysis.metallopeptidase activities.FtsH endopeptidase activities.FtsH plastidial protease complexes.component FtsH7|9	1.4227621926623
	Cell cycle organisation.DNA replication.elongation.single-stranded-DNA binding RPA complex.component RPA2	2.2656387726826	Phytohormone action.signalling peptides.NCRP (non-cysteine-rich-peptide) category.TDL-peptide activity.TDL-precursor polypeptide	2.70497146651286	Phytohormone action.jasmonic acid.biosynthesis.allene oxidase cyclase (AOC)	1.41557781369678

### Sheet: Supplementary Table 8d
Supplementary Table 8d: Top 5 specifically enriched terms for each group of 3’-uPLMs-containing gene set in A. thaliana
	Group 1		Group 2		Group 3
	Term	-log10(adjusted p-value)	Term	-log10(adjusted p-value)	Term	-log10(adjusted p-value)
GO Biological Process	ethylene-activated signaling pathway	5.21242476848635	regulation of long-day photoperiodism, flowering	3.88922312938518	floral organ development	3.52332943424026
	cellular response to ethylene stimulus	5.21242476848635	negative regulation of long-day photoperiodism, flowering	3.79594238141504	small molecule metabolic process	3.12953599651617
	signaling	5.17337966803492	long-day photoperiodism, flowering	3.70061379905131	intracellular sequestering of iron ion	3.02869914298684
	epidermal cell division	5.15883835595649	long-day photoperiodism	3.68124685169703	sequestering of iron ion	3.02869914298684
	regulation of epidermal cell division	5.15883835595649	cell wall organization or biogenesis	3.52156344146854	cellular manganese ion homeostasis	2.83675294328493
MapMan	Chromatin organisation.histones.histone (H4)	7.8206401383558	Phytohormone action.abscisic acid.perception and signalling.PYR/PYL-receptor.cytoplasm-localized receptor complex.regulatory phosphatase component	2.85698892739071	RNA biosynthesis.transcriptional regulation.transcription factor (HSF)	2.4899251215678
	Chromatin organisation.histones.histone (H2B)	5.49833713972015	Nutrient uptake.copper uptake.regulation.bHLH-Ib-class iron/copper homeostasis regulator	2.4049957667516	Solute transport.carrier-mediated transport.MFS superfamily.N-acetylglucosamine transporter (NGT)	2.43890106633799
	Enzyme classification.EC_1 oxidoreductases.EC_1.14 oxidoreductase acting on paired donor with incorporation or reduction of molecular oxygen	5.18377124504269	Nutrient uptake.iron uptake.regulation.bHLH-Ib-class iron/copper homeostasis regulator	2.4049957667516	Secondary metabolism.phenolics.p-coumaroyl-CoA biosynthesis.phenylalanine ammonia lyase activity.phenylalanine ammonia lyase (PAL)	2.14513246033471
	Photosynthesis.photophosphorylation.photosystem II.LHC-II complex.component LHCb1/2/3	4.66135010780929	Solute transport.carrier-mediated transport.MFS superfamily.SP family.monosaccharide transporter (ERD6)	1.76577301751828	Protein modification.phosphorylation.TKL protein kinase superfamily.LRR-VI protein kinase families.protein kinase (LRR-VI-1)	1.92419513886568
	Solute transport.primary active transport.V-type ATPase complex.membrane V0 subcomplex.subunit a	4.50661788184747	Solute transport.carrier-mediated transport.MOP superfamily.MATE family.metabolite transporter (DTX)	1.67538662494667	Carbohydrate metabolism.starch metabolism.degradation.sugar translocation.maltose transporter	1.75765982896241

### Sheet: Supplementary Table 8e
Supplementary Table 8e: Top 5 specifically enriched terms for each group of 5’-uPLMs-containing gene set in Z. mays
	Group 1		Group 2		Group 3
	Term	-log10(adjusted p-value)	Term	-log10(adjusted p-value)	Term	-log10(adjusted p-value)
GO Biological Process	RNA methylation	3.60998313878832	cofactor catabolic process	15.1239288379175	circumnutation	4.78557390819433
	tRNA modification	3.01816166895247	antibiotic metabolic process	13.8157729338623	multicellular organismal movement	4.78557390819433
	xylem development	2.86144970738943	reactive oxygen species metabolic process	10.0609499895823	energy coupled proton transmembrane transport, against electrochemical gradient	4.58987858966495
	chromosome separation	2.5365522112151	drug metabolic process	7.5443784546037	cellular response to stimulus	4.41128659551217
	tRNA thio-modification	2.4239156223021	response to chemical	6.92898352905865	amino sugar metabolic process	4.37856749908394
MapMan	Protein biosynthesis.ribosome biogenesis.large ribosomal subunit (LSU).LSU proteome.component RPL35	2.61595542213829	Enzyme classification.EC_3 hydrolases.EC_3.2 glycosylase	6.64498212715045	Cell cycle organisation.organelle division.mitochondrion and peroxisome division.mitochondrial fission factor (NETWORK/ELM1)	7.33745155639975
	RNA processing.mRNA silencing.miRNA pathway.pri-miRNA recruitment factor (STV1)	2.49616236496726	RNA biosynthesis.transcriptional regulation.MYB transcription factor superfamily.transcription factor (MYB-related)	6.28580867751322	Multi-process regulation.circadian clock system.evening oscillator protein (TOC1)	6.37287292207115
	Phytohormone action.abscisic acid.transport.abscisic acid transporter (AIT)	2.44424559134057	Solute transport.carrier-mediated transport.TOC superfamily.sugar efflux transporter (SWEET)	5.19321090236015	RNA processing.ribonuclease activities.RNA-dependent RNase P complex.component RPP25/POP6|RPP20/POP7	5.77021379764609
	Carbohydrate metabolism.starch metabolism.biosynthesis.starch synthase activities.granule-bound starch (amylose) synthase	2.3130202739868	Nucleotide metabolism.pyrimidines.de novo biosynthesis.CTP synthetase	5.142847004971	Protein biosynthesis.ribosome biogenesis.small ribosomal subunit (SSU).SSU proteome.component RPS25	4.48511910573256
	Protein biosynthesis.ribosome biogenesis.large ribosomal subunit (LSU).LSU proteome.component RPL24	2.19814287273976	Enzyme classification.EC_2 transferases.EC_2.1 transferase transferring one-carbon group	4.78266616196982	Protein biosynthesis.ribosome biogenesis.small ribosomal subunit (SSU).SSU proteome.component RPS8	3.85757259372941

### Sheet: Supplementary Table 8f
Supplementary Table 8f: Top 5 specifically enriched terms for each group of 3’-uPLMs-containing gene set in Z. mays
	Group 1		Group 2		Group 3
	Term	-log10(adjusted p-value)	Term	-log10(adjusted p-value)	Term	-log10(adjusted p-value)
GO Biological Process	cellular response to ethylene stimulus	5.98319808527155	response to alkaline pH	4.07906861813785	regulation of vacuolar transport	3.9327779377814
	specification of symmetry	4.723926144596	cellular response to pH	4.07906861813785	retrograde vesicle-mediated transport, Golgi to endoplasmic reticulum	3.81422738920985
	determination of bilateral symmetry	4.723926144596	cellular response to alkaline pH	4.07906861813785	protein transport	3.60794932497759
	inositol biosynthetic process	4.68619726152248	regulation of cellular response to alkaline pH	4.07906861813785	establishment of protein localization	3.60794932497759
	photosynthesis, light harvesting	4.39672020428839	response to pH	3.86756334488087	peptide transport	3.57497839674215
MapMan	Protein biosynthesis.translation elongation.eEF1 aminoacyl-tRNA binding factor activity.aminoacyl-tRNA binding factor (eEF1A)	7.20243720277345	Protein modification.phosphorylation.protein kinase (PEK)	4.56030031915177	Vesicle trafficking.endomembrane trafficking.ESCRT (Endosomal Sorting Complex Required for Transport) complexes.VPS4-VTA1 ESCRT-disassembly complex.regulatory component VTA1	4.66958699780548
	Protein homeostasis.protein quality control.cytosolic Hsp70 chaperone system.chaperone (Hsp70)	6.13064270079569	Phytohormone action.brassinosteroid.perception and signal transduction.GSK3-type protein kinase (BIN2)	3.94394068374764	Protein biosynthesis.translation elongation.eEF5 poly-P/G elongation factor activity.regulatory eEF5 hypusination.deoxyhypusine hydroxylase	3.51977327255028
	RNA biosynthesis.transcriptional regulation.transcription factor (WRKY)	5.83007089718067	Protein modification.phosphorylation.CMGC protein kinase superfamily.protein kinase (GSK)	3.94394068374764	Protein homeostasis.protein quality control.mitochondrial Hsp70 chaperone system.co-chaperone (Hsp40)	3.22280694295461
	Solute transport.carrier-mediated transport.MFS superfamily.SP family.monosaccharide transporter (STP)	5.42420664997224	Redox homeostasis.low-molecular-weight scavengers.tocopherol biosynthesis.homogentisate phytyltransferase (VTE2/HPT)	3.50769387134108	Multi-process regulation.phosphoinositide lipid regulatory system.inositol polyphosphate kinase activities.inositol polyphosphate kinase (IPK2)	3.16211646107886
	Protein biosynthesis.translation elongation.eEF1 aminoacyl-tRNA binding factor activity.eEF1B eEF1A-GDP-recycling complex.component eEF1B-gamma	5.33416626383231	Enzyme classification.EC_2 transferases.EC_2.1 transferase transferring one-carbon group	3.12624536645305	RNA biosynthesis.transcriptional regulation.transcription factor (PLATZ)	2.61709080934238

### Sheet: Supplementary Table 8g
Supplementary Table 8g: Top 5 specifically enriched terms for 5’-uPLMs-containing gene set in A.thaliana compared to that in Z. mays
	5’-uPLMs A. thaliana		5’-uPLMs Z. mays
	Term	-log10(adjusted p-value)	Term	-log10(adjusted p-value)
GO Biological Process	cell killing	12.5961931394321	transposition	146.087310839634
	killing of cells of other organism	12.5961931394321	antibiotic catabolic process	76.754642653788
	disruption of cells of other organism	12.5961931394321	cofactor catabolic process	70.5991955519507
	mitochondrial mRNA processing	9.97329469492991	drug catabolic process	70.2350946891119
	modulation of process of other organism	9.49324305979071	antibiotic metabolic process	66.8090582046893
MapMan	Photosynthesis.photophosphorylation.photosystem II.LHC-II complex.component LHCb1/2/3	10.3430844117756	Protein biosynthesis.organelle machinery.translation termination.peptide chain release factor (PrfB)	18.5340568884268
	Protein biosynthesis.ribosome biogenesis.large ribosomal subunit (LSU).LSU proteome.component RPL21	9.04299677194855	Vesicle trafficking.target membrane tethering.HOPS/CORVET membrane tethering complexes.HOPS-specific component VPS41/VAM2	17.0824666127262
	Cytoskeleton organisation.microtubular network.alpha-beta-Tubulin heterodimer.component beta-Tubulin	8.45615203675078	Protein biosynthesis.ribosome biogenesis.large ribosomal subunit (LSU).LSU processome.pre-60S ribosomal subunit nuclear export.NOC export complexes.component NOC2	12.9766950632438
	Cell wall organisation.lignin.monolignol glycosylation and deglycosylation.coniferyl-alcohol glucosyltransferase	5.25387176635659	Protein biosynthesis.organelle machinery.plastidial ribosome.large ribosomal subunit proteome.component psRPL28	10.8051639461078
	Cellular respiration.oxidative phosphorylation.ATP synthase complex.peripheral MF1 subcomplex.subunit beta	4.96204977247943	Chromatin organisation.histone modifications.histone lysine methylation.JmjC group histone demethylase activities.histone demethylase (PKDM7)	9.38488109214536

### Sheet: Supplementary Table 8h
Supplementary Table 8h: Top 5 specifically enriched terms for 3’-uPLMs-containing gene set in A.thaliana compared to that in Z. mays
	3’-uPLMs A. thaliana		3’-uPLMs Z. mays
	Term	-log10(adjusted p-value)	Term	-log10(adjusted p-value)
GO Biological Process	cell killing	6.65012714417399	proteolysis	22.1674722998359
	killing of cells of other organism	6.65012714417399	translational termination	20.3797496522931
	disruption of cells of other organism	6.65012714417399	cellulose biosynthetic process	12.0508867982832
	lipid X metabolic process	5.67846735657409	cellulose metabolic process	11.9178830703131
	response to fungus	5.60026115271542	beta-glucan biosynthetic process	11.2542093733403
MapMan	Chromatin organisation.histones.histone (H4)	7.8206401383558	Protein biosynthesis.organelle machinery.translation termination.peptide chain release factor (PrfB)	22.6853832430496
	Lipid metabolism.lipid A biosynthesis.UDP-3-O-acyl N-acetylglucosamine deacetylase (LpxC)	7.61704815637038	Vesicle trafficking.target membrane tethering.HOPS/CORVET membrane tethering complexes.HOPS-specific component VPS41/VAM2	14.3238889397004
	Cell wall organisation.cutin and suberin.cuticular lipid formation.fatty acyl omega-hydroxylase	4.76173724822425	Nutrient uptake.sulfur assimilation.sulfate assimilation.ATP sulfurylase	10.1412391383439
	Solute transport.primary active transport.V-type ATPase complex.membrane V0 subcomplex.subunit a	4.50661788184747	DNA damage response.DNA repair polymerase activities.DNA polymerase eta (POLH)	9.94219937091478
	Cytoskeleton organisation.microtubular network.alpha-beta-Tubulin heterodimer.component beta-Tubulin	4.32535515323483	Protein biosynthesis.translation initiation.Pre-Initiation Complex (PIC) module.eIF3 mRNA-to-PIC binding complex.component eIF3e	9.53437043489278
