## Supplementary Tables for "A comprehensive map of preferentially located motifs reveals distinct proximal *cis*-regulatory elements in plants": Supplementary_Table9_PLM_MOA.xlsx

### Sheet: Supplementary Table 9
Supplementary Table 9: Association 5’-PLM / MOA_motif in Z. mays
PLM	MOA_motif	Preferential_position_MOA	Start_functional_window_PLM	Stop_functional_window_PLM	p.value	E.value	q.value	Orientation	Type	Group
AGCCCACG	cctCCCcCCCCAGCCCACgcc	-43	-149	-6	9.26332e-05	0.0198235	0.0395796	+	uPLM	1
AGCCCATC	kgaTGGGCTgs	-87	-114	-5	3.39803e-05	0.00727178	0.0141816	-	uPLM	1
AGCCCATC	mgcCcCCasGGCCCAGCCCAtCms	-57	-114	-5	7.81546e-05	0.0167251	0.0163088	+	uPLM	1
AGGCCCAC	scaGGCCCACCcCCCCACGccc	-100	-89	-47	9.72648e-05	0.0208147	0.0414864	+	uPLM	1
ATGGGCCA	sstGGCCCAtCCCCCCcgCCass	-80	-105	-40	7.47566e-05	0.0159979	0.0318561	-	uPLM	1
ATTGGATG	csATCCAAtcsc	-78	-52	-47	0.000111783	0.0239217	0.0477467	-	uPLM	1
CAAATAA	waAATTTATtt	-55	-101	-99	0.00026516	0.0567443	0.041257	-	uPLM	1
CAAATAA	wtATTTGAth	-70	-101	-99	0.000227385	0.0486605	0.041257	-	uPLM	1
CAAATAA	aaAtAAAAACaa	-79	-101	-99	0.000294623	0.0630493	0.041257	+	uPLM	1
CCAGCCCA	ssCCgGCCCAGCCCAcCCCccCcc	-53	-97	-7	0.000106528	0.022797	0.007316	+	uPLM	1
CCAGCCCA	mgcCcCCasGGCCCAGCCCAtCms	-57	-97	-7	0.000106528	0.022797	0.007316	+	uPLM	1
CCAGCCCA	ssCcCcCCaCGGCCCAGCCCaasc	-65	-97	-7	0.000106528	0.022797	0.007316	+	uPLM	1
CCAGCCCA	cctCCCccCCCAGCCCAgcc	-60	-97	-7	8.80015e-05	0.0188323	0.007316	+	uPLM	1
CCAGCCCA	cmtCCCccCCCAGCCCAaCCgCmc	-40	-97	-7	0.000106528	0.022797	0.007316	+	uPLM	1
CCAGCCCA	cctCCCcCCCCAGCCCACgcc	-43	-97	-7	9.26332e-05	0.0198235	0.007316	+	uPLM	1
CCAGCCCA	scAGCCCAasm	-88	-97	-7	0.000297201	0.0636011	0.0136072	+	uPLM	1
CCAGCCCA	kgaTGGGCTgs	-87	-97	-7	0.000297201	0.0636011	0.0136072	-	uPLM	1
CCAGCCCA	scAGCCCAgcm	-82	-97	-7	0.000297201	0.0636011	0.0136072	+	uPLM	1
CCAGCCCA	rgcGGrGTGGGstGGGGGGGGagg	-20	-97	-7	0.000683563	0.146282	0.0281669	-	uPLM	1
CCAGCCCA	cctCCCccCCCGGCCCAbCCCacc	-53	-97	-7	0.000785032	0.167997	0.0294073	+	uPLM	1
CCCAGCCC	cctCCCccCCCAGCCCAgcc	-60	-96	43	0.00011995	0.0256693	0.00970474	+	uPLM	1
CCCAGCCC	cmtCCCccCCCAGCCCAaCCgCmc	-40	-96	43	0.000145203	0.0310733	0.00970474	+	uPLM	1
CCCAGCCC	mgcCcCCasGGCCCAGCCCAtCms	-57	-96	43	0.000145203	0.0310733	0.00970474	+	uPLM	1
CCCAGCCC	ssCCgGCCCAGCCCAcCCCccCcc	-53	-96	43	0.000145203	0.0310733	0.00970474	+	uPLM	1
CCCAGCCC	ssCcCcCCaCGGCCCAGCCCaasc	-65	-96	43	0.000145203	0.0310733	0.00970474	+	uPLM	1
CCCAGCCC	cctCCCcCCCCAGCCCACgcc	-43	-96	43	0.000126263	0.0270203	0.00970474	+	uPLM	1
CCCAGCCC	ghGGGGGGGaTGGGCCCAkCCCms	-113	-96	43	0.000973377	0.208303	0.0487924	+	uPLM	1
CCCAGCCC	rgcGGrGTGGGstGGGGGGGGagg	-20	-96	43	0.000973377	0.208303	0.0487924	-	uPLM	1
CCCAGCCC	cctCCCccCCCGGCCCAbCCCacc	-53	-96	43	0.00111603	0.23883	0.0497271	+	uPLM	1
CCGGCCCA	ssCCgGCCCAGCCCAcCCCccCcc	-53	-127	-39	0.000145203	0.0310733	0.0150731	+	uPLM	1
CCGGCCCA	cctCCCccCCCGGCCCAbCCCacc	-53	-127	-39	0.000145203	0.0310733	0.0150731	+	uPLM	1
CCGGCCCA	scCGGCCCAgsy	-87	-127	-39	6.94447e-05	0.0148612	0.0150731	+	uPLM	1
CCGGCCCA	ssCCCggCCGGCCCaCCCCcCCmc	-63	-127	-39	0.000145203	0.0310733	0.0150731	+	uPLM	1
CGGTCCAG	scGGTCCAGsb	-91	-82	-52	4.63166e-05	0.00991175	0.0196552	+	uPLM	1
CGTGGGCT	cctCCCcCCCCAGCCCACgcc	-43	-143	2	9.26332e-05	0.0198235	0.0395796	-	uPLM	1
CTGGACCG	scGGTCCAGsb	-91	-89	-58	4.63166e-05	0.00991175	0.0196552	-	uPLM	1
GATGGGCT	kgaTGGGCTgs	-87	-120	-1	3.39803e-05	0.00727178	0.014241	+	uPLM	1
GATGGGCT	mgcCcCCasGGCCCAGCCCAtCms	-57	-120	-1	7.81546e-05	0.0167251	0.0163771	-	uPLM	1
GCCCATC	kgaTGGGCTgs	-87	-119	6	0.000195327	0.0418001	0.0499392	-	uPLM	1
GCCCATC	ghGGGGGGGaTGGGCCCAkCCCms	-113	-119	6	0.000477467	0.102178	0.0499392	-	uPLM	1
GCCCATC	mgcCcCCasGGCCCAGCCCAtCms	-57	-119	6	0.000477467	0.102178	0.0499392	+	uPLM	1
GCCCATC	sstGGCCCAtCCCCCCcgCCass	-80	-119	6	0.000455764	0.0975335	0.0499392	+	uPLM	1
GGCCCAGC	ssCCgGCCCAGCCCAcCCCccCcc	-53	-165	-43	0.000145203	0.0310733	0.0200448	+	uPLM	1
GGCCCAGC	ssCcCcCCaCGGCCCAGCCCaasc	-65	-165	-43	0.000145203	0.0310733	0.0200448	+	uPLM	1
GGCCCAGC	mgcCcCCasGGCCCAGCCCAtCms	-57	-165	-43	0.000145203	0.0310733	0.0200448	+	uPLM	1
GGCCCAGC	rscTGGGCCrss	-82	-165	-43	0.000465528	0.099623	0.0321324	-	uPLM	1
GGCCCAGC	scCGGCCCAgsy	-87	-165	-43	0.000465528	0.099623	0.0321324	+	uPLM	1
GGCCCAGC	cymGGCCCAgsy	-81	-165	-43	0.000465528	0.099623	0.0321324	+	uPLM	1
GTGGGCCT	scaGGCCCACCcCCCCACGccc	-100	-108	-44	9.72648e-05	0.0208147	0.0414864	-	uPLM	1
TGGCCCAT	sstGGCCCAtCCCCCCcgCCass	-80	-104	-45	7.47566e-05	0.0159979	0.0318561	+	uPLM	1
TGGGCCGG	ssCCCggCCGGCCCaCCCCcCCmc	-63	-122	-31	0.000145203	0.0310733	0.0150731	-	uPLM	1
TGGGCCGG	cctCCCccCCCGGCCCAbCCCacc	-53	-122	-31	0.000145203	0.0310733	0.0150731	-	uPLM	1
TGGGCCGG	scCGGCCCAgsy	-87	-122	-31	6.94447e-05	0.0148612	0.0150731	-	uPLM	1
TGGGCCGG	ssCCgGCCCAGCCCAcCCCccCcc	-53	-122	-31	0.000145203	0.0310733	0.0150731	-	uPLM	1
AAAAAGCA	arAwAAAAAAAgra	-81	-37	-26	0.000233786	0.0500301	0.0487746	+	uPLM	2
AAGAAAAG	yyTCTTTTCTTTyy	-68	-35	-31	1.74438e-05	0.00373297	0.00710149	-	uPLM	2
AAGAAAAG	aaAAmAAAArAAAAgrr	-78	-35	-31	0.000113129	0.0242096	0.0230278	+	uPLM	2
AGAAGAAA	wtATTATTTTcTTcyt	-78	-53	-1	0.000106059	0.0226965	0.0218578	-	uPLM	2
AGAAGAAA	rrGAAGAAATgr	-39	-53	-1	7.77763e-05	0.0166441	0.0218578	+	uPLM	2
ATAAATA	wwAtAAATAATww	-74	-35	-27	5.07417e-05	0.0108587	0.0211337	+	uPLM	2
ATAAATAA	wwAtAAATAATww	-74	-35	-28	8.66682e-06	0.0018547	0.00355427	+	uPLM	2
ATAAATAA	aaAtAAAAACaa	-79	-35	-28	0.000324085	0.0693542	0.0443025	+	uPLM	2
ATAAATAA	waAATTTATtt	-55	-35	-28	0.000294623	0.0630493	0.0443025	-	uPLM	2
ATAAATAA	wwATTATTTAAww	-74	-35	-28	0.000433956	0.0928665	0.0444914	-	uPLM	2
ATATATA	wwTATATAww	-20	-35	-25	0.000156236	0.0334346	0.033141	+	uPLM	2
ATATATAA	wwTATATAww	-20	-36	-26	0.000131707	0.0281853	0.027365	+	uPLM	2
ATATATAT	wwTATATAww	-20	-36	-32	0.000131707	0.0281853	0.0276718	+	uPLM	2
CATCCAAT	csATCCAAtcsc	-78	-45	-40	0.000111783	0.0239217	0.0477467	+	uPLM	2
CCCCCCCC	ssCCgGCCCAGCCCAcCCCccCcc	-53	-83	-5	0.000197917	0.0423543	0.013561	+	uPLM	2
CCCCCCCC	cctCCCcCCCCAGCCCACgcc	-43	-83	-5	0.000172102	0.0368298	0.013561	+	uPLM	2
CCCCCCCC	cmtCCCccCCCAGCCCAaCCgCmc	-40	-83	-5	0.000197917	0.0423543	0.013561	+	uPLM	2
CCCCCCCC	cctCCCccCCCAGCCCAgcc	-60	-83	-5	0.000163497	0.0349883	0.013561	+	uPLM	2
CCCCCCCC	rgcGGrGTGGGstGGGGGGGGagg	-20	-83	-5	0.000197917	0.0423543	0.013561	-	uPLM	2
CCCCCCCC	cctCCCccCCCGGCCCAbCCCacc	-53	-83	-5	0.000197917	0.0423543	0.013561	+	uPLM	2
GATTGGA	csATCCAAtcsc	-78	-51	-48	0.000116816	0.0249986	0.0499971	-	tPLM	2
TATAAATA	wwAtAAATAATww	-74	-37	-28	4.06964e-05	0.00870902	0.0171829	+	uPLM	2
TATATA	wwTATATAww	-20	-37	-29	0.000206236	0.0441345	0.0435739	+	uPLM	2
TATATAA	wwTATATAww	-20	-36	-26	0.000156236	0.0334346	0.0321331	+	uPLM	2
TATATAAA	wwTATATAww	-20	-37	-26	0.000131707	0.0281853	0.027224	+	uPLM	2
TATATAT	wwTATATAww	-20	-36	-24	0.000156236	0.0334346	0.033141	+	uPLM	2
TATATATA	wwTATATAww	-20	-36	-30	0.000131707	0.0281853	0.027835	+	uPLM	2
TATTTAT	wwAtAAATAATww	-74	-31	-24	5.07417e-05	0.0108587	0.0211337	-	uPLM	2
TATTTATA	wwAtAAATAATww	-74	-37	-22	4.06964e-05	0.00870902	0.0171176	-	uPLM	2
TCCAATC	csATCCAAtcsc	-78	-44	-42	0.000116816	0.0249986	0.0499971	+	uPLM	2
TTATATA	wwTATATAww	-20	-37	-23	0.000156236	0.0334346	0.0321331	+	uPLM	2
TTATATAT	wwTATATAww	-20	-39	-24	0.000131707	0.0281853	0.0274276	+	uPLM	2
TTATTTAT	wwAtAAATAATww	-74	-33	-24	8.66682e-06	0.0018547	0.00355427	-	uPLM	2
TTATTTAT	waAATTTATtt	-55	-33	-24	0.000294623	0.0630493	0.0443025	+	uPLM	2
TTATTTAT	aaAtAAAAACaa	-79	-33	-24	0.000324085	0.0693542	0.0443025	-	uPLM	2
TTATTTAT	wwATTATTTAAww	-74	-33	-24	0.000433956	0.0928665	0.0444914	+	uPLM	2
TTTATATA	wwTATATAww	-20	-36	-23	0.000131707	0.0281853	0.027224	+	uPLM	2
TTTCTTCT	rrGAAGAAATgr	-39	-68	1	7.77763e-05	0.0166441	0.0218578	-	uPLM	2
TTTCTTCT	wtATTATTTTcTTcyt	-78	-68	1	0.000106059	0.0226965	0.0218578	+	uPLM	2
ACCCCCCA	scCCaCCaCCCCACCcCCCasCmc	-16	-18	80	0.000106528	0.022797	0.0447525	+	uPLM	3
GGGGGGGG	rgcGGrGTGGGstGGGGGGGGagg	-20	-28	-1	0.000197917	0.0423543	0.013561	+	uPLM	3
GGGGGGGG	cctCCCccCCCAGCCCAgcc	-60	-28	-1	0.000163497	0.0349883	0.013561	-	uPLM	3
GGGGGGGG	cctCCCccCCCGGCCCAbCCCacc	-53	-28	-1	0.000197917	0.0423543	0.013561	-	uPLM	3
GGGGGGGG	ssCCgGCCCAGCCCAcCCCccCcc	-53	-28	-1	0.000197917	0.0423543	0.013561	-	uPLM	3
GGGGGGGG	cmtCCCccCCCAGCCCAaCCgCmc	-40	-28	-1	0.000197917	0.0423543	0.013561	-	uPLM	3
GGGGGGGG	cctCCCcCCCCAGCCCACgcc	-43	-28	-1	0.000172102	0.0368298	0.013561	-	uPLM	3
AAAAAAAG	arAwAAAAAAAgra	-81	-219	-71	1.27977e-05	0.0027387	0.00522301	+	uPLM	NA
AAAAAAAG	ttcTTTTTTwTTTTwTtt	-87	-219	-71	8.33843e-05	0.0178442	0.00850774	-	uPLM	NA
AAAAAAAG	aaAAmAAAArAAAAgrr	-78	-219	-71	7.84793e-05	0.0167946	0.00850774	+	uPLM	NA
AAAAAAAG	aamAAAAAAAAArra	-81	-219	-71	6.86694e-05	0.0146953	0.00850774	+	uPLM	NA
AAAAAAAG	ragAGAGArArAAAAAAAwAAmwa	-59	-219	-71	0.00031347	0.0670826	0.0182763	+	uPLM	NA
AAAAAAAG	watAArAAAAAAAwtAAAgwa	-89	-219	-71	0.000272583	0.0583327	0.0182763	+	uPLM	NA
AAAAAAAG	rawAAArAAAAAAAAAwAAmrr	-85	-219	-71	0.000286212	0.0612493	0.0182763	+	uPLM	NA
AAAAAAAG	rrGAArAAAAAArrAAAgGAGGsr	-48	-219	-71	0.000469765	0.10053	0.0213024	+	uPLM	NA
AAAAAAAG	rrrAArAAAAAArAAAArAAwra	-67	-219	-71	0.000449341	0.0961589	0.0213024	+	uPLM	NA
AAAAAAAG	aaCAAAAAAGra	-89	-219	-71	0.000533832	0.11424	0.0217868	+	uPLM	NA
AAAAAAAG	yyTCTTTTCTTTyy	-68	-219	-71	0.000630892	0.135011	0.0234074	-	uPLM	NA
AAATAATA	wtATTATTTTcTTcyt	-78	-102	-99	1.08335e-05	0.00231837	0.00418325	-	uPLM	NA
AAATAATA	wwATTATTTAAww	-74	-102	-99	4.06964e-05	0.00870902	0.00418325	-	uPLM	NA
AAATAATA	wwAtAAATAATww	-74	-102	-99	4.06964e-05	0.00870902	0.00418325	+	uPLM	NA
AAATAATA	wwATTATTTTgww	-73	-102	-99	4.06964e-05	0.00870902	0.00418325	-	uPLM	NA
AAATAATA	aaAtAAAAACaa	-79	-102	-99	0.000397793	0.0851277	0.0327119	+	uPLM	NA
AATAATA	wtATTATTTTcTTcyt	-78	-102	-100	6.45803e-05	0.0138202	0.0224335	-	uPLM	NA
AATAATA	wwATTATTTAAww	-74	-102	-100	0.000214825	0.0459725	0.0224335	-	uPLM	NA
AATAATA	wwATTATTTTgww	-73	-102	-100	0.000214825	0.0459725	0.0224335	-	uPLM	NA
AATAATA	wwAtAAATAATww	-74	-102	-100	0.000214825	0.0459725	0.0224335	+	uPLM	NA
AATAATAA	wwATTATTTAAww	-74	-102	-100	0.000175609	0.0375804	0.0180537	-	uPLM	NA
AATAATAA	wwATTATTTTgww	-73	-102	-100	0.000175609	0.0375804	0.0180537	-	uPLM	NA
AATAATAA	wtATTATTTTcTTcyt	-78	-102	-100	5.08704e-05	0.0108863	0.0180537	-	uPLM	NA
AATAATAA	wwAtAAATAATww	-74	-102	-100	0.000175609	0.0375804	0.0180537	+	uPLM	NA
AATAATAA	aaAtAAAAACaa	-79	-102	-100	0.000397793	0.0851277	0.0327164	+	uPLM	NA
AGAAGAG	yycTCTTCTCyy	1	3	135	0.000116816	0.0249986	0.0498962	-	uPLM	NA
ATGCCATG	ssATGCCATGss	-177	-215	-208	2.74227e-05	0.00586845	0.0117132	+	uPLM	NA
CATGGCAT	ssATGCCATGss	-177	-208	-201	2.74227e-05	0.00586845	0.0117132	-	uPLM	NA
CGCATGCA	gcATGCATgc	-154	-141	-120	0.000143302	0.0306667	0.0303167	+	uPLM	NA
CTCAGCTC	sctCAGCTCAGCCcv	-57	-19	120	4.75724e-05	0.0101805	0.0202303	+	uPLM	NA
CTCTTCT	yycTCTTCTCyy	1	-2	111	0.000116816	0.0249986	0.0498962	+	uPLM	NA
CTCTTCTC	yycTCTTCTCyy	1	-4	90	2.74227e-05	0.00586845	0.0115658	+	uPLM	NA
TATTATTT	wwAtAAATAATww	-74	-109	-106	4.06964e-05	0.00870902	0.00418268	-	uPLM	NA
TATTATTT	wwATTATTTAAww	-74	-109	-106	4.06964e-05	0.00870902	0.00418268	+	uPLM	NA
TATTATTT	wtATTATTTTcTTcyt	-78	-109	-106	1.08335e-05	0.00231837	0.00418268	+	uPLM	NA
TATTATTT	wwATTATTTTgww	-73	-109	-106	4.06964e-05	0.00870902	0.00418268	+	uPLM	NA
TATTATTT	aaAtAAAAACaa	-79	-109	-106	0.000397793	0.0851277	0.0327074	-	uPLM	NA
TGGGATGG	scCCAtCCCAcs	-72	-38	100	3.73783e-05	0.00799896	0.0154421	-	uPLM	NA
TGGGGGGT	scCCaCCaCCCCACCcCCCasCmc	-16	9	96	0.000106528	0.022797	0.0447525	-	uPLM	NA
TTATTATT	wwATTATTTTgww	-73	-109	-107	0.000175609	0.0375804	0.0180537	+	uPLM	NA
TTATTATT	wtATTATTTTcTTcyt	-78	-109	-107	5.08704e-05	0.0108863	0.0180537	+	uPLM	NA
TTATTATT	wwAtAAATAATww	-74	-109	-107	0.000175609	0.0375804	0.0180537	-	uPLM	NA
TTATTATT	wwATTATTTAAww	-74	-109	-107	0.000175609	0.0375804	0.0180537	+	uPLM	NA
TTATTATT	aaAtAAAAACaa	-79	-109	-107	0.000397793	0.0851277	0.0327164	-	uPLM	NA
TTATTTG	aaAtAAAAACaa	-79	-105	-104	0.000294623	0.0630493	0.041257	-	uPLM	NA
TTATTTG	wtATTTGAth	-70	-105	-104	0.000227385	0.0486605	0.041257	+	uPLM	NA
TTATTTG	waAATTTATtt	-55	-105	-104	0.00026516	0.0567443	0.041257	+	uPLM	NA
AAGAGAGA	ragAGAGArArAAAAAAAwAAmwa	-59	-21	103	0.000233729	0.050018	0.0280152	+	tPLM/miPLM	NA
AAGAGAGA	yyCTCTyTyyyTCTCTCTCTCTct	-24	-21	103	0.000268676	0.0574967	0.0280152	-	tPLM/miPLM	NA
AAGAGAGA	rrAGArArAGArAGAGAGAGAGrg	-25	-21	103	0.000233729	0.050018	0.0280152	+	tPLM/miPLM	NA
AAGAGAGA	agAGAGAGAGArAGArArAGAGrr	-27	-21	103	0.000268676	0.0574967	0.0280152	+	tPLM/miPLM	NA
AGAGAGAA	grGrGrGAGAGrGAGAGAGArrrr	-13	27	47	0.000233729	0.050018	0.0139264	+	tPLM/miPLM	NA
AGAGAGAA	agwGrGAgrGAGAGAGAGAGrrrg	-17	27	47	0.000923977	0.197731	0.0481722	+	tPLM/miPLM	NA
TCTCTCTT	rrAGArArAGArAGAGAGAGAGrg	-25	2	70	0.000233729	0.050018	0.0280152	-	tPLM/miPLM	NA
TCTCTCTT	agAGAGAGAGArAGArArAGAGrr	-27	2	70	0.000268676	0.0574967	0.0280152	-	tPLM/miPLM	NA
TCTCTCTT	yyCTCTyTyyyTCTCTCTCTCTct	-24	2	70	0.000268676	0.0574967	0.0280152	+	tPLM/miPLM	NA
TTCTCTCT	gAGAGAGAGAGArAGArArarrrr	-26	3	43	0.000233729	0.050018	0.0139264	-	tPLM/miPLM	NA
TTCTCTCT	gaGAGAGAGAGArArAGArArvrr	-33	3	43	0.000233729	0.050018	0.0139264	-	tPLM/miPLM	NA
TTCTCTCT	agAGAGAGAGArAGArArAGAGrr	-27	3	43	0.000233729	0.050018	0.0139264	-	tPLM/miPLM	NA
TTCTCTCT	gaGAGAGAGArAGArArArAkwrr	-44	3	43	0.000233729	0.050018	0.0139264	-	tPLM/miPLM	NA
TTCTCTCT	yyCTCTyTyyyTCTCTCTCTCTct	-24	3	43	0.000233729	0.050018	0.0139264	+	tPLM/miPLM	NA
TTCTCTCT	grGrGrGAGAGrGAGAGAGArrrr	-13	3	43	0.000233729	0.050018	0.0139264	-	tPLM/miPLM	NA
TTCTCTCT	agwGrGAgrGAGAGAGAGAGrrrg	-17	3	43	0.000923977	0.197731	0.0481722	-	tPLM/miPLM	NA
AAATAAT	wwATTATTTAAww	-74	-101	-100	5.07417e-05	0.0108587	0.00660861	-	tPLM	1
AAATAAT	wtATTATTTTcTTcyt	-78	-101	-100	6.45803e-05	0.0138202	0.00660861	-	tPLM	1
AAATAAT	wwAtAAATAATww	-74	-101	-100	5.07417e-05	0.0108587	0.00660861	+	tPLM	1
AAATAAT	wwATTATTTTgww	-73	-101	-100	5.07417e-05	0.0108587	0.00660861	-	tPLM	1
GGCCCACC	ssCCCggCCGGCCCaCCCCcCCmc	-63	-126	3	0.000145203	0.0310733	0.0301461	+	tPLM	1
GGCCCACC	scaGGCCCACCcCCCCACGccc	-100	-126	3	0.000132576	0.0283713	0.0301461	+	tPLM	1
GGTCCCAC	sgGTCCCAcc	-80	-186	-63	4.16849e-05	0.00892058	0.0178412	+	tPLM	1
GTGGGACC	sgGTCCCAcc	-80	-102	-60	4.16849e-05	0.00892058	0.0178412	-	tPLM	1
TGGGCCCA	ghGGGGGGGaTGGGCCCAkCCCms	-113	-123	-48	0.000106528	0.022797	0.022237	+	tPLM	1
AGAGAAAG	gAGAGAGAGAGArAGArArarrrr	-26	-20	54	0.000233729	0.050018	0.0326516	+	tPLM	3
AGAGAAAG	gaGAGAGAGArAGArArArAkwrr	-44	-20	54	0.000233729	0.050018	0.0326516	+	tPLM	3
AGAGAAAG	agAGAGAGAGArAGArArAGAGrr	-27	-20	54	0.000233729	0.050018	0.0326516	+	tPLM	3
CTTTCTCT	agAGAGAGAGArAGArArAGAGrr	-27	-26	53	0.000233729	0.050018	0.0326516	-	tPLM	3
CTTTCTCT	gaGAGAGAGArAGArArArAkwrr	-44	-26	53	0.000233729	0.050018	0.0326516	-	tPLM	3
CTTTCTCT	gAGAGAGAGAGArAGArArarrrr	-26	-26	53	0.000233729	0.050018	0.0326516	-	tPLM	3
GAGAAAGA	agAGAGAGAGArAGArArAGAGrr	-27	11	67	0.000233729	0.050018	0.0325733	+	tPLM	3
GAGAAAGA	gAGAGAGAGAGArAGArArarrrr	-26	11	67	0.000233729	0.050018	0.0325733	+	tPLM	3
AAAATATA	twTATTTTAtw	-91	-127	-125	3.39136e-05	0.00725752	0.014045	-	tPLM	NA
AAACCCTA	ymAACCCTAsc	-3	14	149	0.000101621	0.021747	0.0434939	+	tPLM	NA
AACCCTA	ymAACCCTAsc	-3	19	146	0.000105134	0.0224987	0.0449974	+	tPLM	NA
AGAGAGAC	ragAGAGArArAAAAAAAwAAmwa	-59	-22	105	0.000717731	0.153595	0.0429711	+	tPLM	NA
AGAGAGAC	gAGAGAGAGAGArAGArArarrrr	-26	-22	105	0.000717731	0.153595	0.0429711	+	tPLM	NA
AGAGAGAC	agAGAGAGAGArAGArArAGAGrr	-27	-22	105	0.000717731	0.153595	0.0429711	+	tPLM	NA
AGAGAGAC	gaGAGAGAGAGArArAGArArvrr	-33	-22	105	0.000717731	0.153595	0.0429711	+	tPLM	NA
AGAGAGAC	yyCTCTyTyyyTCTCTCTCTCTct	-24	-22	105	0.000717731	0.153595	0.0429711	-	tPLM	NA
AGAGAGAC	grGrGrGAGAGrGAGAGAGArrrr	-13	-22	105	0.000717731	0.153595	0.0429711	+	tPLM	NA
AGAGAGAC	gaGAGAGAGArAGArArArAkwrr	-44	-22	105	0.000717731	0.153595	0.0429711	+	tPLM	NA
ATTATTT	wtATTATTTTcTTcyt	-78	-107	-106	6.45803e-05	0.0138202	0.00660861	+	tPLM	NA
ATTATTT	wwATTATTTTgww	-73	-107	-106	5.07417e-05	0.0108587	0.00660861	+	tPLM	NA
ATTATTT	wwATTATTTAAww	-74	-107	-106	5.07417e-05	0.0108587	0.00660861	+	tPLM	NA
ATTATTT	wwAtAAATAATww	-74	-107	-106	5.07417e-05	0.0108587	0.00660861	-	tPLM	NA
GCATGCA	gcATGCATgc	-154	-176	-112	0.00012738	0.0272593	0.0135061	+	tPLM	NA
GCATGCA	mtGCATGCak	-149	-176	-112	0.00012738	0.0272593	0.0135061	+	tPLM	NA
GCATGCA	srtgCATGCATGCAys	-122	-176	-112	0.000222915	0.0477038	0.0157571	+	tPLM	NA
GTCTCTCT	gaGAGAGAGAGArArAGArArvrr	-33	-27	96	0.000717731	0.153595	0.0429711	-	tPLM	NA
GTCTCTCT	ragAGAGArArAAAAAAAwAAmwa	-59	-27	96	0.000717731	0.153595	0.0429711	-	tPLM	NA
GTCTCTCT	agAGAGAGAGArAGArArAGAGrr	-27	-27	96	0.000717731	0.153595	0.0429711	-	tPLM	NA
GTCTCTCT	gAGAGAGAGAGArAGArArarrrr	-26	-27	96	0.000717731	0.153595	0.0429711	-	tPLM	NA
GTCTCTCT	yyCTCTyTyyyTCTCTCTCTCTct	-24	-27	96	0.000717731	0.153595	0.0429711	+	tPLM	NA
GTCTCTCT	grGrGrGAGAGrGAGAGAGArrrr	-13	-27	96	0.000717731	0.153595	0.0429711	-	tPLM	NA
GTCTCTCT	gaGAGAGAGArAGArArArAkwrr	-44	-27	96	0.000717731	0.153595	0.0429711	-	tPLM	NA
TAGGGTT	ymAACCCTAsc	-3	41	144	0.000105134	0.0224987	0.0449974	-	tPLM	NA
TATATTTT	twTATTTTAtw	-91	-120	-118	3.39136e-05	0.00725752	0.014045	+	tPLM	NA
TCTTTCTC	gAGAGAGAGAGArAGArArarrrr	-26	-3	68	0.000233729	0.050018	0.0325733	-	tPLM	NA
TCTTTCTC	gaGAGAGAGArAGArArArAkwrr	-44	-3	68	0.000233729	0.050018	0.0325733	-	tPLM	NA
TCTTTCTC	agAGAGAGAGArAGArArAGAGrr	-27	-3	68	0.000233729	0.050018	0.0325733	-	tPLM	NA
TGCATGC	mtGCATGCak	-149	-177	-109	0.00012738	0.0272593	0.0135061	+	tPLM	NA
TGCATGC	gcATGCATgc	-154	-177	-109	0.00012738	0.0272593	0.0135061	+	tPLM	NA
TGCATGC	srtgCATGCATGCAys	-122	-177	-109	0.000222915	0.0477038	0.0157571	+	tPLM	NA
GATTGGAT	csATCCAAtcsc	-78	-56	-48	2.01187e-05	0.0043054	0.00859342	-	miPLM	1
GCCCATCT	ccCATCTCGyc	-46	-116	-20	0.000159225	0.0340741	0.0337653	+	miPLM	1
GCCCATCT	ccCATCTCAbc	-72	-116	-20	0.000159225	0.0340741	0.0337653	+	miPLM	1
AGATGGGC	ccCATCTCAbc	-72	-59	-15	0.000159225	0.0340741	0.0337653	-	miPLM	2
AGATGGGC	ccCATCTCGyc	-46	-59	-15	0.000159225	0.0340741	0.0337653	-	miPLM	2
ATCCAATC	csATCCAAtcsc	-78	-48	-41	2.01187e-05	0.0043054	0.00854527	+	miPLM	2
CACTTCAC	ysCACTTCACyb	-48	-36	97	2.74227e-05	0.00586845	0.0116616	+	miPLM	3
GTGAAGTG	ysCACTTCACyb	-48	-40	109	2.74227e-05	0.00586845	0.0116616	-	miPLM	3
TGCACTGC	sgCTGCACTGCAGTGCAGcs	4	-73	16	6.45625e-05	0.0138164	0.0136299	+	miPLM	3
AGAAGAGA	yycTCTTCTCyy	1	5	65	0.000111783	0.0239217	0.0467665	-	miPLM	NA
AGAGGAGA	yytCTCCTCtcy	-9	16	121	2.74227e-05	0.00586845	0.0116193	-	miPLM	NA
TCTCTTCT	yycTCTTCTCyy	1	-4	61	0.000111783	0.0239217	0.0467665	+	miPLM	NA
