## Supplementary Tables for "A comprehensive map of preferentially located motifs reveals distinct proximal *cis*-regulatory elements in plants": Supplementary_Table12_GO_MapMan_TF_modules.xlsx

### Sheet: Supplementary Table 12a
Supplementary Table 12a: Enriched GO terms for TF1 group
Term	Term_occurences_in_TF_reference	Term_occurences_in_TF_group	Percentage_of_genes_with_this_term_in_TF_reference	Percentage_of_genes_with_this_term_in_the_TF_group	pvalue	Adjusted_pvalue_FDR	Term_definition	GO_type
GO:0009742	62	5	1.64	100	1.0155911474627e-09	5.87305379609694e-07	brassinosteroid mediated signaling pathway	BP
GO:0043401	62	5	1.64	100	1.0155911474627e-09	5.87305379609694e-07	steroid hormone mediated signaling pathway	BP
GO:0048545	62	5	1.64	100	1.0155911474627e-09	5.87305379609694e-07	response to steroid hormone	BP
GO:0071367	64	5	1.7	100	1.19662872781111e-09	5.87305379609694e-07	cellular response to brassinosteroid stimulus	BP
GO:0071383	62	5	1.64	100	1.0155911474627e-09	5.87305379609694e-07	cellular response to steroid hormone stimulus	BP
GO:0009741	94	5	2.49	100	8.61486860242289e-09	3.52348125839096e-06	response to brassinosteroid	BP
GO:0071407	111	5	2.94	100	2.01148047622842e-08	7.05167584094936e-06	cellular response to organic cyclic compound	BP
GO:0071396	280	5	7.42	100	2.17151087266179e-06	0.000666110960189005	cellular response to lipid	BP
GO:0014070	294	5	7.79	100	2.77622662942093e-06	0.00075698446095544	response to organic cyclic compound	BP
GO:1901701	429	5	11.4	100	1.85649417928721e-05	0.00455583671597082	cellular response to oxygen-containing compound	BP
GO:0033993	527	5	14	100	5.21620636998411e-05	0.0116368822108555	response to lipid	BP
GO:0009755	593	5	15.7	100	9.42968779273391e-05	0.0192837115361408	hormone-mediated signaling pathway	BP
GO:0032870	647	5	17.1	100	0.000146002226968058	0.0265995502069458	cellular response to hormone stimulus	BP
GO:0071495	652	5	17.3	100	0.00015174967518225	0.0265995502069458	cellular response to endogenous stimulus	BP
GO:0071310	702	5	18.6	100	0.000219812251665303	0.0359612843724436	cellular response to organic substance	BP
GO:0070887	735	5	19.5	100	0.000276746386004291	0.0424459769534081	cellular response to chemical stimulus	BP
GO:0007165	753	5	19.9	100	0.000312436641974159	0.0440325014381548	signal transduction	BP
GO:0023052	758	5	20.1	100	0.00032297678316495	0.0440325014381548	signaling	BP

### Sheet: Supplementary Table 12b
Supplementary Table 12b: Enriched MapMan terms for TF1 group
Term	Term_occurences_in_TF_reference	Term_occurences_in_TF_group	Percentage_of_genes_with_this_term_in_TF_reference	Percentage_of_genes_with_this_term_in_the_TF_group	pvalue	Adjusted_pvalue_FDR	MapMan_level
Phytohormone action.brassinosteroid.perception and signal transduction.transcription factor (BES/BZR)	6	5	0.317	100	3.00139500754861e-14	3.6617019092093e-12	MapMan
RNA biosynthesis.transcriptional regulation.transcription factor (BZR)	6	5	0.317	100	3.00139500754861e-14	3.6617019092093e-12	MapMan
Phytohormone action	37	5	1.96	100	2.18049846600902e-09	3.70684739221534e-08	MapMan
Phytohormone action.brassinosteroid	6	5	0.317	100	3.00139500754861e-14	1.62075330407625e-12	MapMan2
Phytohormone action.brassinosteroid.perception and signal transduction	6	5	0.317	100	3.00139500754861e-14	1.86086490468014e-12	MapMan3
RNA biosynthesis.transcriptional regulation.transcription factor (BZR)	6	5	0.317	100	3.00139500754861e-14	1.86086490468014e-12	MapMan3

### Sheet: Supplementary Table 12c
Supplementary Table 12c: Enriched GO terms for TF2 group
Term	Term_occurences_in_TF_reference	Term_occurences_in_TF_group	Percentage_of_genes_with_this_term_in_TF_reference	Percentage_of_genes_with_this_term_in_the_TF_group	pvalue	Adjusted_pvalue_FDR	Term_definition	GO_type
GO:0010033	1237	178	32.8	56.7	6.82931797869264e-20	1.67591463197117e-16	response to organic substance	BP
GO:0042221	1374	188	36.4	59.9	8.93630227134869e-19	1.09648428869448e-15	response to chemical	BP
GO:0050896	1776	220	47	70.1	6.41993990275805e-18	5.25151084045608e-15	response to stimulus	BP
GO:0009719	1046	149	27.7	47.5	5.18832378138874e-15	2.5464293119056e-12	response to endogenous stimulus	BP
GO:0009725	1044	149	27.7	47.5	4.31346008807525e-15	2.5464293119056e-12	response to hormone	BP
GO:0007165	753	117	19.9	37.3	6.5551800915513e-14	2.68106865744448e-11	signal transduction	BP
GO:0023052	758	117	20.1	37.3	1.09061308802837e-13	3.82337788288801e-11	signaling	BP
GO:0006355	3252	306	86.1	97.5	1.17468721340091e-12	2.85034617693945e-10	regulation of transcription, DNA-templated	BP
GO:0007154	819	121	21.7	38.5	9.3530039853045e-13	2.85034617693945e-10	cell communication	BP
GO:0044271	3297	308	87.3	98.1	1.0873718931179e-12	2.85034617693945e-10	cellular nitrogen compound biosynthetic process	BP
GO:1903506	3255	306	86.2	97.5	1.50996333741699e-12	2.85034617693945e-10	regulation of nucleic acid-templated transcription	BP
GO:2000112	3255	306	86.2	97.5	1.50996333741699e-12	2.85034617693945e-10	regulation of cellular macromolecule biosynthetic process	BP
GO:2001141	3255	306	86.2	97.5	1.50996333741699e-12	2.85034617693945e-10	regulation of RNA biosynthetic process	BP
GO:0010556	3259	306	86.3	97.5	2.10858935275494e-12	3.23404891978789e-10	regulation of macromolecule biosynthetic process	BP
GO:0019219	3259	306	86.3	97.5	2.10858935275494e-12	3.23404891978789e-10	regulation of nucleobase-containing compound metabolic process	BP
GO:0051252	3259	306	86.3	97.5	2.10858935275494e-12	3.23404891978789e-10	regulation of RNA metabolic process	BP
GO:0009889	3267	306	86.5	97.5	4.09993660551389e-12	4.19218517913795e-10	regulation of biosynthetic process	BP
GO:0018130	3289	307	87.1	97.8	3.9619331291365e-12	4.19218517913795e-10	heterocycle biosynthetic process	BP
GO:0019438	3288	307	87.1	97.8	3.64313508279577e-12	4.19218517913795e-10	aromatic compound biosynthetic process	BP
GO:0031326	3265	306	86.5	97.5	3.47328081970603e-12	4.19218517913795e-10	regulation of cellular biosynthetic process	BP
GO:0034645	3288	307	87.1	97.8	3.64313508279577e-12	4.19218517913795e-10	cellular macromolecule biosynthetic process	BP
GO:0044249	3311	308	87.7	98.1	3.59274405229942e-12	4.19218517913795e-10	cellular biosynthetic process	BP
GO:1901362	3289	307	87.1	97.8	3.9619331291365e-12	4.19218517913795e-10	organic cyclic compound biosynthetic process	BP
GO:1901576	3309	308	87.7	98.1	3.03091700221234e-12	4.19218517913795e-10	organic substance biosynthetic process	BP
GO:0009058	3315	308	87.8	98.1	5.0446430791009e-12	4.77687526238655e-10	biosynthetic process	BP
GO:0009059	3292	307	87.2	97.8	5.09386194549913e-12	4.77687526238655e-10	macromolecule biosynthetic process	BP
GO:0051171	3270	306	86.6	97.5	5.25573072878716e-12	4.77687526238655e-10	regulation of nitrogen compound metabolic process	BP
GO:0010468	3272	306	86.7	97.5	6.20016630145489e-12	5.24662348405872e-10	regulation of gene expression	BP
GO:0080090	3272	306	86.7	97.5	6.20016630145489e-12	5.24662348405872e-10	regulation of primary metabolic process	BP
GO:0050794	3342	309	88.5	98.4	6.52477015694588e-12	5.33726198838173e-10	regulation of cellular process	BP
GO:0031323	3276	306	86.8	97.5	8.62226387734249e-12	6.61219861093702e-10	regulation of cellular metabolic process	BP
GO:0060255	3276	306	86.8	97.5	8.62226387734249e-12	6.61219861093702e-10	regulation of macromolecule metabolic process	BP
GO:0006351	3279	306	86.9	97.5	1.10344645380003e-11	8.20562908371296e-10	transcription, DNA-templated	BP
GO:0032774	3282	306	86.9	97.5	1.41135701498295e-11	9.89562889933762e-10	RNA biosynthetic process	BP
GO:0097659	3282	306	86.9	97.5	1.41135701498295e-11	9.89562889933762e-10	nucleic acid-templated transcription	BP
GO:0034654	3283	306	87	97.5	1.53183124585941e-11	1.04419829926083e-09	nucleobase-containing compound biosynthetic process	BP
GO:0009755	593	94	15.7	29.9	2.03007144463204e-11	1.34643116895325e-09	hormone-mediated signaling pathway	BP
GO:1901700	979	133	25.9	42.4	2.63524456302856e-11	1.70181319938739e-09	response to oxygen-containing compound	BP
GO:0019222	3290	306	87.2	97.5	2.71307286366946e-11	1.70714892498586e-09	regulation of metabolic process	BP
GO:0051716	959	131	25.4	41.7	2.7873006820234e-11	1.71000896842135e-09	cellular response to stimulus	BP
GO:0001101	740	109	19.6	34.7	3.20807544567788e-11	1.87460177086538e-09	response to acid chemical	BP
GO:0034641	3337	308	88.4	98.1	3.20836488901165e-11	1.87460177086538e-09	cellular nitrogen compound metabolic process	BP
GO:0071310	702	105	18.6	33.4	3.41324585268467e-11	1.94793147034609e-09	cellular response to organic substance	BP
GO:0009637	63	24	1.67	7.64	4.03865619576547e-11	2.20795090779244e-09	response to blue light	BP
GO:0010467	3317	307	87.9	97.8	4.04880973311571e-11	2.20795090779244e-09	gene expression	BP
GO:0006725	3325	307	88.1	97.8	7.79591152218383e-11	4.07046103732747e-09	cellular aromatic compound metabolic process	BP
GO:1901360	3325	307	88.1	97.8	7.79591152218383e-11	4.07046103732747e-09	organic cyclic compound metabolic process	BP
GO:0046483	3326	307	88.1	97.8	8.45883984640087e-11	4.32458187147245e-09	heterocycle metabolic process	BP
GO:0016070	3306	306	87.6	97.5	9.90320182554325e-11	4.95968515915982e-09	RNA metabolic process	BP
GO:0070887	735	107	19.5	34.1	1.17050736348854e-10	5.74485014000173e-09	cellular response to chemical stimulus	BP
GO:0032870	647	97	17.1	30.9	2.4925977308678e-10	1.17631439068261e-08	cellular response to hormone stimulus	BP
GO:0050789	3385	309	89.7	98.4	2.46850279049425e-10	1.17631439068261e-08	regulation of biological process	BP
GO:0090304	3318	306	87.9	97.5	2.58666505239397e-10	1.1976747242594e-08	nucleic acid metabolic process	BP
GO:0006139	3319	306	87.9	97.5	2.80091040522004e-10	1.27285817303889e-08	nucleobase-containing compound metabolic process	BP
GO:0071495	652	97	17.3	30.9	3.93220021579139e-10	1.75447624173674e-08	cellular response to endogenous stimulus	BP
GO:0009737	334	61	8.85	19.4	6.46961639544187e-10	2.83507832757399e-08	response to abscisic acid	BP
GO:0065007	3398	309	90	98.4	7.24535150490451e-10	3.10706023399317e-08	biological regulation	BP
GO:0097305	335	61	8.87	19.4	7.34350014554214e-10	3.10706023399317e-08	response to alcohol	BP
GO:0010161	18	12	0.477	3.82	1.05575881479907e-09	4.31805355252819e-08	red light signaling pathway	BP
GO:0071491	18	12	0.477	3.82	1.05575881479907e-09	4.31805355252819e-08	cellular response to red light	BP
GO:0010099	51	19	1.35	6.05	7.3414636713091e-09	2.95343472940861e-07	regulation of photomorphogenesis	BP
GO:2000030	62	21	1.64	6.69	8.55037474023731e-09	3.38429348589393e-07	regulation of response to red or far red light	BP
GO:0009738	130	31	3.44	9.87	3.44550766458811e-08	1.34210727125384e-06	abscisic acid-activated signaling pathway	BP
GO:0071229	326	56	8.64	17.8	3.8220233903855e-08	1.46550709375094e-06	cellular response to acid chemical	BP
GO:0006950	863	112	22.9	35.7	4.98349580589046e-08	1.88146133963926e-06	response to stress	BP
GO:0009785	23	12	0.609	3.82	5.23728755571995e-08	1.91825427787116e-06	blue light signaling pathway	BP
GO:0030522	23	12	0.609	3.82	5.23728755571995e-08	1.91825427787116e-06	intracellular receptor signaling pathway	BP
GO:0071483	25	12	0.662	3.82	1.72776978537129e-07	6.23521625485461e-06	cellular response to blue light	BP
GO:0009733	308	52	8.16	16.6	2.30525191274852e-07	8.19867854186212e-06	response to auxin	BP
GO:0071215	148	32	3.92	10.2	2.41737787045824e-07	8.35527506211904e-06	cellular response to abscisic acid stimulus	BP
GO:0097306	148	32	3.92	10.2	2.41737787045824e-07	8.35527506211904e-06	cellular response to alcohol	BP
GO:0010017	45	16	1.19	5.1	2.51222332134272e-07	8.40892915987516e-06	red or far-red light signaling pathway	BP
GO:0033993	527	76	14	24.2	2.5356999096608e-07	8.40892915987516e-06	response to lipid	BP
GO:0071489	45	16	1.19	5.1	2.51222332134272e-07	8.40892915987516e-06	cellular response to red or far red light	BP
GO:0009628	962	119	25.5	37.9	2.64251363281551e-07	8.64630460657235e-06	response to abiotic stimulus	BP
GO:0071478	63	19	1.67	6.05	3.66060260958217e-07	1.1666388057032e-05	cellular response to radiation	BP
GO:0071482	63	19	1.67	6.05	3.66060260958217e-07	1.1666388057032e-05	cellular response to light stimulus	BP
GO:0010150	71	20	1.88	6.37	6.14099714794386e-07	1.93205217962234e-05	leaf senescence	BP
GO:0090693	78	21	2.07	6.69	7.3340685522725e-07	2.27820306674389e-05	plant organ senescence	BP
GO:0009581	28	12	0.742	3.82	8.030621467836e-07	2.40331037586214e-05	detection of external stimulus	BP
GO:0009582	28	12	0.742	3.82	8.030621467836e-07	2.40331037586214e-05	detection of abiotic stimulus	BP
GO:0009606	43	15	1.14	4.78	8.02411300593791e-07	2.40331037586214e-05	tropism	BP
GO:0009639	179	35	4.74	11.1	8.51306232138243e-07	2.48703034960387e-05	response to red or far red light	BP
GO:0009723	347	55	9.19	17.5	8.50271668502591e-07	2.48703034960387e-05	response to ethylene	BP
GO:0007602	24	11	0.636	3.5	1.03499245764082e-06	2.91939251844893e-05	phototransduction	BP
GO:0009583	24	11	0.636	3.5	1.03499245764082e-06	2.91939251844893e-05	detection of light stimulus	BP
GO:0009585	24	11	0.636	3.5	1.03499245764082e-06	2.91939251844893e-05	red, far-red light phototransduction	BP
GO:0009629	39	14	1.03	4.46	1.26757085977495e-06	3.53479419305425e-05	response to gravity	BP
GO:1901701	429	63	11.4	20.1	1.90329666188483e-06	5.24796630142178e-05	cellular response to oxygen-containing compound	BP
GO:0009605	403	60	10.7	19.1	2.22483489672387e-06	6.06638315173376e-05	response to external stimulus	BP
GO:0044260	3459	307	91.6	97.8	2.33001674995452e-06	6.28336385097626e-05	cellular macromolecule metabolic process	BP
GO:0009630	36	13	0.954	4.14	2.84554484688706e-06	7.50856672501167e-05	gravitropism	BP
GO:0051606	36	13	0.954	4.14	2.84554484688706e-06	7.50856672501167e-05	detection of stimulus	BP
GO:0006952	290	47	7.68	15	3.22608562315228e-06	8.42214268001668e-05	defense response	BP
GO:0009416	438	63	11.6	20.1	3.95583107364844e-06	0.000102185362681403	response to light stimulus	BP
GO:0010928	14	8	0.371	2.55	4.04513308993329e-06	0.00010340371461142	regulation of auxin mediated signaling pathway	BP
GO:0007568	87	21	2.3	6.69	5.05341131810446e-06	0.000127846096645653	aging	BP
GO:0006778	44	14	1.17	4.46	6.57268052084012e-06	0.000161293579981417	porphyrin-containing compound metabolic process	BP
GO:0015994	44	14	1.17	4.46	6.57268052084012e-06	0.000161293579981417	chlorophyll metabolic process	BP
GO:0033013	44	14	1.17	4.46	6.57268052084012e-06	0.000161293579981417	tetrapyrrole metabolic process	BP
GO:0009314	446	63	11.8	20.1	7.37636363961366e-06	0.000179223726451603	response to radiation	BP
GO:0010114	57	16	1.51	5.1	8.89445962110125e-06	0.000213990234413554	response to red light	BP
GO:0006807	3500	308	92.7	98.1	1.03391517180253e-05	0.00024396421457725	nitrogen compound metabolic process	BP
GO:0044238	3500	308	92.7	98.1	1.03391517180253e-05	0.00024396421457725	primary metabolic process	BP
GO:0006779	40	13	1.06	4.14	1.09000681417858e-05	0.00024998847869105	porphyrin-containing compound biosynthetic process	BP
GO:0015995	40	13	1.06	4.14	1.09000681417858e-05	0.00024998847869105	chlorophyll biosynthetic process	BP
GO:0033014	40	13	1.06	4.14	1.09000681417858e-05	0.00024998847869105	tetrapyrrole biosynthetic process	BP
GO:0009987	3591	312	95.1	99.4	1.30443676448472e-05	0.000296397020374584	cellular process	BP
GO:0006783	12	7	0.318	2.23	1.41812926720633e-05	0.000310722251939672	heme biosynthetic process	BP
GO:0009645	12	7	0.318	2.23	1.41812926720633e-05	0.000310722251939672	response to low light intensity stimulus	BP
GO:0010244	12	7	0.318	2.23	1.41812926720633e-05	0.000310722251939672	response to low fluence blue light stimulus by blue low-fluence system	BP
GO:0042168	12	7	0.318	2.23	1.41812926720633e-05	0.000310722251939672	heme metabolic process	BP
GO:0044237	3505	308	92.8	98.1	1.47377946993738e-05	0.000320057948604099	cellular metabolic process	BP
GO:0009959	16	8	0.424	2.55	1.49347809713004e-05	0.000321490811434836	negative gravitropism	BP
GO:0042440	93	21	2.46	6.69	1.54750217551122e-05	0.000330223507713439	pigment metabolic process	BP
GO:0043170	3488	307	92.4	97.8	1.78033860614621e-05	0.000376633701679551	macromolecule metabolic process	BP
GO:0071214	94	21	2.49	6.69	1.84387148183203e-05	0.000386740223625283	cellular response to abiotic stimulus	BP
GO:0009751	204	35	5.4	11.1	1.90027039515146e-05	0.000395191826245906	response to salicylic acid	BP
GO:0010600	26	10	0.689	3.18	2.18679488173851e-05	0.000447199553315526	regulation of auxin biosynthetic process	BP
GO:0090354	26	10	0.689	3.18	2.18679488173851e-05	0.000447199553315526	regulation of auxin metabolic process	BP
GO:0040034	88	20	2.33	6.37	2.23983537711956e-05	0.000454260827723256	regulation of development, heterochronic	BP
GO:0009640	103	22	2.73	7.01	2.47394650973496e-05	0.000497628256958163	photomorphogenesis	BP
GO:0045962	17	8	0.45	2.55	2.61859664453514e-05	0.000522441964690181	positive regulation of development, heterochronic	BP
GO:0031347	111	23	2.94	7.32	2.71372983579634e-05	0.000537055888471308	regulation of defense response	BP
GO:0071704	3516	308	93.1	98.1	3.18541110466473e-05	0.000625359908067779	organic substance metabolic process	BP
GO:0009850	39	12	1.03	3.82	4.45093134183666e-05	0.000866871866100568	auxin metabolic process	BP
GO:0008152	3527	308	93.4	98.1	6.79529913398328e-05	0.00131304441533819	metabolic process	BP
GO:0051090	19	8	0.503	2.55	7.01641047164036e-05	0.0013451774451098	regulation of DNA-binding transcription factor activity	BP
GO:0046148	83	18	2.2	5.73	0.000111479433726017	0.00212070178576469	pigment biosynthetic process	BP
GO:0009851	37	11	0.98	3.5	0.00013185076294837	0.00248893670981	auxin biosynthetic process	BP
GO:0009873	206	33	5.46	10.5	0.000136741215476167	0.00256154918151537	ethylene-activated signaling pathway	BP
GO:0010035	410	55	10.9	17.5	0.000138194028928592	0.00256915262871792	response to inorganic substance	BP
GO:0009704	16	7	0.424	2.23	0.000152697667606341	0.00281744418275158	de-etiolation	BP
GO:0009739	234	36	6.2	11.5	0.000157485207538781	0.00288409477089679	response to gibberellin	BP
GO:0009893	696	83	18.4	26.4	0.000161319878407997	0.0029324369008387	positive regulation of metabolic process	BP
GO:0031539	21	8	0.556	2.55	0.000162843721653402	0.00293837127159888	positive regulation of anthocyanin metabolic process	BP
GO:0071396	280	41	7.42	13.1	0.000166648261286577	0.00298507177516248	cellular response to lipid	BP
GO:0006970	262	39	6.94	12.4	0.000170831180907084	0.00303782404308684	response to osmotic stress	BP
GO:0000160	244	37	6.46	11.8	0.000172434465524444	0.00304427466472651	phosphorelay signal transduction system	BP
GO:0009734	101	20	2.68	6.37	0.000177761732560206	0.00311590922644819	auxin-activated signaling pathway	BP
GO:0071369	218	34	5.77	10.8	0.000184928833257119	0.00321854862987922	cellular response to ethylene stimulus	BP
GO:0009642	58	14	1.54	4.46	0.000197831428649764	0.00341886145004592	response to light intensity	BP
GO:0048583	390	52	10.3	16.6	0.000253643030168347	0.00435272724498688	regulation of response to stimulus	BP
GO:0009651	224	34	5.93	10.8	0.000315339290169269	0.00537390706996796	response to salt stress	BP
GO:0010218	54	13	1.43	4.14	0.000343790259225219	0.00577850202834717	response to far red light	BP
GO:0051188	54	13	1.43	4.14	0.000343790259225219	0.00577850202834717	cofactor biosynthetic process	BP
GO:0010100	18	7	0.477	2.23	0.000366937879329775	0.00612561602636237	negative regulation of photomorphogenesis	BP
GO:0035556	300	42	7.95	13.4	0.00037821203147014	0.00627116435964678	intracellular signal transduction	BP
GO:0014070	294	41	7.79	13.1	0.000485194146077795	0.00799104989580476	response to organic cyclic compound	BP
GO:0046686	86	17	2.28	5.41	0.000555198925859122	0.00908305442705524	response to cadmium ion	BP
GO:0043619	6	4	0.159	1.27	0.000615882880473254	0.0100091164813335	regulation of transcription from RNA polymerase II promoter in response to oxidative stress	BP
GO:1901566	103	19	2.73	6.05	0.000661619072304896	0.0106816658120804	organonitrogen compound biosynthetic process	BP
GO:0080134	153	25	4.05	7.96	0.000672007548581453	0.0107784740145025	regulation of response to stress	BP
GO:0009753	215	32	5.7	10.2	0.000679007606109481	0.0108200302947576	response to jasmonic acid	BP
GO:0043620	10	5	0.265	1.59	0.00068501182689885	0.0108452840207082	regulation of DNA-templated transcription in response to stress	BP
GO:0009692	20	7	0.53	2.23	0.000772393875611067	0.0115576498216436	ethylene metabolic process	BP
GO:0009693	20	7	0.53	2.23	0.000772393875611067	0.0115576498216436	ethylene biosynthetic process	BP
GO:0010047	20	7	0.53	2.23	0.000772393875611067	0.0115576498216436	fruit dehiscence	BP
GO:0043449	20	7	0.53	2.23	0.000772393875611067	0.0115576498216436	cellular alkene metabolic process	BP
GO:0043450	20	7	0.53	2.23	0.000772393875611067	0.0115576498216436	alkene biosynthetic process	BP
GO:0048518	846	94	22.4	29.9	0.000736869686242112	0.0115576498216436	positive regulation of biological process	BP
GO:0071365	112	20	2.97	6.37	0.000740589801028079	0.0115576498216436	cellular response to auxin stimulus	BP
GO:1900673	20	7	0.53	2.23	0.000772393875611067	0.0115576498216436	olefin metabolic process	BP
GO:1900674	20	7	0.53	2.23	0.000772393875611067	0.0115576498216436	olefin biosynthetic process	BP
GO:0009658	27	8	0.715	2.55	0.00114009596729463	0.0169563363863093	chloroplast organization	BP
GO:0010286	16	6	0.424	1.91	0.00123351013275216	0.0182351437697217	heat acclimation	BP
GO:1902680	602	70	15.9	22.3	0.00128740171418994	0.018805260753703	positive regulation of RNA biosynthetic process	BP
GO:1903508	602	70	15.9	22.3	0.00128740171418994	0.018805260753703	positive regulation of nucleic acid-templated transcription	BP
GO:0031325	655	75	17.4	23.9	0.0013011662142635	0.0188938573361103	positive regulation of cellular metabolic process	BP
GO:0009269	7	4	0.185	1.27	0.00134306947351556	0.0193876028706304	response to desiccation	BP
GO:0051254	604	70	16	22.3	0.00141284210894208	0.0202755235985022	positive regulation of RNA metabolic process	BP
GO:0031328	636	73	16.8	23.2	0.00143579125964298	0.0204850683207202	positive regulation of cellular biosynthetic process	BP
GO:0060688	22	7	0.583	2.23	0.00146895999320909	0.0205990161333435	regulation of morphogenesis of a branching structure	BP
GO:2000032	22	7	0.583	2.23	0.00146895999320909	0.0205990161333435	regulation of secondary shoot formation	BP
GO:2000306	22	7	0.583	2.23	0.00146895999320909	0.0205990161333435	positive regulation of photomorphogenesis	BP
GO:0048366	302	40	8	12.7	0.00160480365771898	0.0223760691820589	leaf development	BP
GO:0010817	79	15	2.09	4.78	0.00179076074846604	0.0248278354617834	regulation of hormone levels	BP
GO:0046885	42	10	1.11	3.18	0.00181689135779864	0.0250486033260553	regulation of hormone biosynthetic process	BP
GO:0009657	29	8	0.768	2.55	0.00190237048658978	0.0259392884966313	plastid organization	BP
GO:0046283	64	13	1.7	4.14	0.00190263729804142	0.0259392884966313	anthocyanin-containing compound metabolic process	BP
GO:0009891	643	73	17	23.2	0.00195865794696937	0.0265555060876399	positive regulation of biosynthetic process	BP
GO:0000281	4	3	0.106	0.955	0.00214072614047359	0.0283964429660659	mitotic cytokinesis	BP
GO:0007264	4	3	0.106	0.955	0.00214072614047359	0.0283964429660659	small GTPase mediated signal transduction	BP
GO:0032506	4	3	0.106	0.955	0.00214072614047359	0.0283964429660659	cytokinetic process	BP
GO:1902410	4	3	0.106	0.955	0.00214072614047359	0.0283964429660659	mitotic cytokinetic process	BP
GO:0032350	43	10	1.14	3.18	0.00219680703740169	0.0289836799450739	regulation of hormone metabolic process	BP
GO:0051186	73	14	1.93	4.46	0.00229070247210147	0.0300608762916418	cofactor metabolic process	BP
GO:0051173	637	72	16.9	22.9	0.00239417008874541	0.031251560626496	positive regulation of nitrogen compound metabolic process	BP
GO:0048827	449	54	11.9	17.2	0.00241669957927975	0.0313787342198545	phyllome development	BP
GO:0010243	213	30	5.64	9.55	0.00245093149505162	0.0316557152045088	response to organonitrogen compound	BP
GO:0043618	8	4	0.212	1.27	0.00251094889702816	0.0322610921115555	regulation of transcription from RNA polymerase II promoter in response to stress	BP
GO:0010187	37	9	0.98	2.87	0.00261175067507364	0.0333814383157849	negative regulation of seed germination	BP
GO:0045935	618	70	16.4	22.3	0.00264007938897361	0.0335686778266386	positive regulation of nucleobase-containing compound metabolic process	BP
GO:0098542	205	29	5.43	9.24	0.00270231196660349	0.0341828534332215	defense response to other organism	BP
GO:0010200	196	28	5.19	8.92	0.00275981240776216	0.0345539777992262	response to chitin	BP
GO:0010557	619	70	16.4	22.3	0.0027560074460818	0.0345539777992262	positive regulation of macromolecule biosynthetic process	BP
GO:0002213	13	5	0.344	1.59	0.00283674960996305	0.0353369722987276	defense response to insect	BP
GO:0048522	722	79	19.1	25.2	0.00357047243685863	0.044252218990157	positive regulation of cellular process	BP
GO:0008285	46	10	1.22	3.18	0.00373288379032948	0.0455746110520824	negative regulation of cell population proliferation	BP
GO:0009617	145	22	3.84	7.01	0.00369781162973174	0.0455746110520824	response to bacterium	BP
GO:0065009	46	10	1.22	3.18	0.00373288379032948	0.0455746110520824	regulation of molecular function	BP
GO:2000024	111	18	2.94	5.73	0.00409829626181268	0.0497882130024174	regulation of leaf development	BP
GO:0003700	2510	279	58.9	84.8	4.24366220462389e-26	2.02422687160559e-23	DNA-binding transcription factor activity	MF
GO:0003677	3188	311	74.7	94.5	1.22794736468054e-22	2.92865446476308e-20	DNA binding	MF
GO:0003676	3382	313	79.3	95.1	3.24098087533719e-17	5.15315959178613e-15	nucleic acid binding	MF
GO:0097159	3407	313	79.9	95.1	2.30708928131135e-16	2.20096317437103e-14	organic cyclic compound binding	MF
GO:1901363	3406	313	79.9	95.1	2.13418931929643e-16	2.20096317437103e-14	heterocyclic compound binding	MF
GO:0043565	1590	175	37.3	53.2	7.23887867186137e-10	5.75490854412979e-08	sequence-specific DNA binding	MF
GO:0042802	214	37	5.02	11.2	1.59098262698599e-06	0.000108414101867474	identical protein binding	MF
GO:0010313	14	7	0.328	2.13	3.25990474844977e-05	0.00194371820626318	phytochrome binding	MF
GO:0001067	848	93	19.9	28.3	8.80382888153726e-05	0.00419942637649327	regulatory region nucleic acid binding	MF
GO:0044212	846	93	19.8	28.3	8.01580605174684e-05	0.00419942637649327	transcription regulatory region DNA binding	MF
GO:0043425	9	5	0.211	1.52	0.000257676478137121	0.0111737890974006	bHLH transcription factor binding	MF
GO:0005634	2909	284	93.2	98.3	3.5447115934573e-05	0.0112721828671942	nucleus	CC
GO:0043226	2991	287	95.8	99.3	0.000271767029783862	0.0288073051570894	organelle	CC
GO:0043229	2990	287	95.8	99.3	0.000249209550848831	0.0288073051570894	intracellular organelle	CC
GO:0043227	2980	286	95.5	99	0.000553444864529798	0.0351990933840952	membrane-bounded organelle	CC
GO:0043231	2980	286	95.5	99	0.000553444864529798	0.0351990933840952	intracellular membrane-bounded organelle	CC

### Sheet: Supplementary Table 12d
Supplementary Table 12d: Enriched MapMan terms for TF2 group
Term	Term_occurences_in_TF_reference	Term_occurences_in_TF_group	Percentage_of_genes_with_this_term_in_TF_reference	Percentage_of_genes_with_this_term_in_the_TF_group	pvalue	Adjusted_pvalue_FDR	MapMan_level
RNA biosynthesis.transcriptional regulation.transcription factor (WRKY)	72	36	3.81	15.3	1.96749403460181e-15	4.80068544442842e-13	MapMan
RNA biosynthesis.transcriptional regulation.AP2/ERF transcription factor superfamily.transcription factor (DREB)	53	29	2.8	12.3	6.48958991547685e-14	7.91729969688176e-12	MapMan
RNA biosynthesis.transcriptional regulation.Homeobox transcription factor superfamily.transcription factor (HD-ZIP I/II)	26	16	1.38	6.78	3.64453566861881e-09	2.96422234380996e-07	MapMan
RNA biosynthesis.transcriptional regulation.transcription factor (TCP)	23	13	1.22	5.51	4.75201848586697e-07	2.89873127637885e-05	MapMan
RNA biosynthesis.transcriptional regulation.bZIP transcription factor superfamily.TGA transcription factor activity.transcription factor (TGA)	10	8	0.529	3.39	1.90662142199651e-06	9.30431253934296e-05	MapMan
RNA biosynthesis.transcriptional regulation.C2C2 transcription factor superfamily.transcription factor (DOF)	36	14	1.9	5.93	4.60436751977072e-05	0.00187244279137342	MapMan
External stimuli response.light.red/far red light.transcriptional regulator (PIF)	4	4	0.212	1.69	0.000237730000598621	0.00725076501825794	MapMan
External stimuli response.temperature.cold response.ICE-CBF cold acclimation transcriptional cascade.transcription factor (CBF/DREB1)	4	4	0.212	1.69	0.000237730000598621	0.00725076501825794	MapMan
RNA biosynthesis.transcriptional regulation.bZIP transcription factor superfamily.transcription factor (bZIP)	75	20	3.97	8.47	0.000527168600795899	0.0142921265104666	MapMan
Multi-process regulation.circadian clock system.evening element regulation.clock factor (REVEILLE)	5	4	0.265	1.69	0.00107167575031255	0.0237717166432966	MapMan
RNA biosynthesis.transcriptional regulation.B3 transcription factor superfamily.transcription factor (ARF)	23	9	1.22	3.81	0.00106333885694285	0.0237717166432966	MapMan
RNA biosynthesis	1699	236	89.9	100	1.97028019013376e-12	3.3494763232274e-11	MapMan
Multi-process regulation	15	8	0.794	3.39	0.000154644449372515	0.00131447781966637	MapMan
External stimuli response	65	16	3.44	6.78	0.00465903746659018	0.0264012123106777	MapMan
RNA biosynthesis.transcriptional regulation	1662	236	87.9	100	7.30328760736062e-15	3.94377530797474e-13	MapMan2
Multi-process regulation.circadian clock system	12	8	0.635	3.39	1.67097634768122e-05	0.000451163613873929	MapMan2
RNA biosynthesis.transcriptional regulation.transcription factor (WRKY)	72	36	3.81	15.3	1.96749403460181e-15	2.43969260290625e-13	MapMan3
RNA biosynthesis.transcriptional regulation.transcription factor (TCP)	23	13	1.22	5.51	4.75201848586697e-07	2.94625146123752e-05	MapMan3
External stimuli response.light.red/far red light	4	4	0.212	1.69	0.000237730000598621	0.00982617335807633	MapMan3
RNA biosynthesis.transcriptional regulation.C2C2 transcription factor superfamily	96	24	5.08	10.2	0.000419975703266106	0.0130192468012493	MapMan3
RNA biosynthesis.transcriptional regulation.AP2/ERF transcription factor superfamily	140	31	7.41	13.1	0.000627609150052206	0.0131500096638975	MapMan3
RNA biosynthesis.transcriptional regulation.bZIP transcription factor superfamily	76	20	4.02	8.47	0.00063629079018859	0.0131500096638975	MapMan3

### Sheet: Supplementary Table 12e
Supplementary Table 12e: Enriched GO terms for TF3 group
Term	Term_occurences_in_TF_reference	Term_occurences_in_TF_group	Percentage_of_genes_with_this_term_in_TF_reference	Percentage_of_genes_with_this_term_in_the_TF_group	pvalue	Adjusted_pvalue_FDR	Term_definition	GO_type
GO:0010452	8	6	0.212	21.4	2.60855566446291e-12	6.40139560059198e-09	histone H3-K36 methylation	BP
GO:0032104	10	6	0.265	21.4	1.93688275520509e-11	1.58437009375777e-08	regulation of response to extracellular stimulus	BP
GO:0032107	10	6	0.265	21.4	1.93688275520509e-11	1.58437009375777e-08	regulation of response to nutrient levels	BP
GO:0055062	20	6	0.53	21.4	3.39985990265608e-09	1.39054270018634e-06	phosphate ion homeostasis	BP
GO:0055083	20	6	0.53	21.4	3.39985990265608e-09	1.39054270018634e-06	monovalent inorganic anion homeostasis	BP
GO:0072506	20	6	0.53	21.4	3.39985990265608e-09	1.39054270018634e-06	trivalent inorganic anion homeostasis	BP
GO:0072505	22	6	0.583	21.4	6.47928518659049e-09	2.27145226398472e-06	divalent inorganic anion homeostasis	BP
GO:0016036	41	7	1.09	25	1.04533955854753e-08	3.20657909584454e-06	cellular response to phosphate starvation	BP
GO:0018022	27	6	0.715	21.4	2.50670102330158e-08	5.59222210107463e-06	peptidyl-lysine methylation	BP
GO:0034968	27	6	0.715	21.4	2.50670102330158e-08	5.59222210107463e-06	histone lysine methylation	BP
GO:1901699	27	6	0.715	21.4	2.50670102330158e-08	5.59222210107463e-06	cellular response to nitrogen compound	BP
GO:0016571	29	6	0.768	21.4	3.98235127222276e-08	8.14390835169554e-06	histone methylation	BP
GO:0006479	30	6	0.795	21.4	4.95296121739364e-08	8.68183344820285e-06	protein methylation	BP
GO:0008213	30	6	0.795	21.4	4.95296121739364e-08	8.68183344820285e-06	protein alkylation	BP
GO:0080022	32	6	0.848	21.4	7.48329948157595e-08	1.22426779518583e-05	primary root development	BP
GO:0043414	37	6	0.98	21.4	1.87208462572128e-07	2.87130979470001e-05	macromolecule methylation	BP
GO:0009788	39	6	1.03	21.4	2.60097308509722e-07	3.19139397541429e-05	negative regulation of abscisic acid-activated signaling pathway	BP
GO:0032259	38	6	1.01	21.4	2.21193457788866e-07	3.19139397541429e-05	methylation	BP
GO:1901420	39	6	1.03	21.4	2.60097308509722e-07	3.19139397541429e-05	negative regulation of response to alcohol	BP
GO:1905958	39	6	1.03	21.4	2.60097308509722e-07	3.19139397541429e-05	negative regulation of cellular response to alcohol	BP
GO:0055081	43	6	1.14	21.4	4.76316064912643e-07	5.56609344426489e-05	anion homeostasis	BP
GO:0090701	45	6	1.19	21.4	6.29992077618869e-07	7.02727526580321e-05	specification of plant organ identity	BP
GO:0048579	47	6	1.25	21.4	8.22183452303868e-07	8.77233996501605e-05	negative regulation of long-day photoperiodism, flowering	BP
GO:0032101	48	6	1.27	21.4	9.34912957945347e-07	9.55948499499118e-05	regulation of response to external stimulus	BP
GO:0098771	49	6	1.3	21.4	1.06000774259838e-06	0.000104050360013457	inorganic ion homeostasis	BP
GO:0009267	79	7	2.09	25	1.11762032480281e-06	0.000105486164502542	cellular response to starvation	BP
GO:0042594	80	7	2.12	25	1.21874953582176e-06	0.000110770791144689	response to starvation	BP
GO:0048437	267	11	7.07	39.3	1.31468820907667e-06	0.000115223030895506	floral organ development	BP
GO:0048444	82	7	2.17	25	1.44419375124682e-06	0.000122208671226196	floral organ morphogenesis	BP
GO:0031669	84	7	2.23	25	1.70365764503704e-06	0.00013935919536403	cellular response to nutrient levels	BP
GO:0048449	54	6	1.43	21.4	1.90900582691522e-06	0.000151119364491933	floral organ formation	BP
GO:0031667	90	7	2.38	25	2.72802965320575e-06	0.000209205774030216	response to nutrient levels	BP
GO:0018205	58	6	1.54	21.4	2.93193400721893e-06	0.000211616648638684	peptidyl-lysine modification	BP
GO:0048586	58	6	1.54	21.4	2.93193400721893e-06	0.000211616648638684	regulation of long-day photoperiodism, flowering	BP
GO:0018193	60	6	1.59	21.4	3.59006844078496e-06	0.000251715084391037	peptidyl-amino acid modification	BP
GO:0009787	62	6	1.64	21.4	4.36402659367098e-06	0.000281824243707068	regulation of abscisic acid-activated signaling pathway	BP
GO:1901419	62	6	1.64	21.4	4.36402659367098e-06	0.000281824243707068	regulation of response to alcohol	BP
GO:1905957	62	6	1.64	21.4	4.36402659367098e-06	0.000281824243707068	regulation of cellular response to alcohol	BP
GO:0031668	97	7	2.57	25	4.53068599481203e-06	0.000285084703365865	cellular response to extracellular stimulus	BP
GO:0071496	98	7	2.6	25	4.85507376950207e-06	0.000297858775758952	cellular response to external stimulus	BP
GO:0016570	65	6	1.72	21.4	5.77544189491791e-06	0.000345681327076306	histone modification	BP
GO:0009991	103	7	2.73	25	6.7830872411975e-06	0.000396326097378539	response to extracellular stimulus	BP
GO:0090697	106	7	2.81	25	8.21973215900231e-06	0.000469098202748644	post-embryonic plant organ morphogenesis	BP
GO:0048574	71	6	1.88	21.4	9.71498791976924e-06	0.000529790674558083	long-day photoperiodism, flowering	BP
GO:0050801	71	6	1.88	21.4	9.71498791976924e-06	0.000529790674558083	ion homeostasis	BP
GO:0048571	72	6	1.91	21.4	1.0544718985943e-05	0.000562537834597916	long-day photoperiodism	BP
GO:0009968	73	6	1.93	21.4	1.14310728657346e-05	0.000596847932181121	negative regulation of signal transduction	BP
GO:0010648	76	6	2.01	21.4	1.44593159740397e-05	0.000724146151026398	negative regulation of cell communication	BP
GO:0023057	76	6	2.01	21.4	1.44593159740397e-05	0.000724146151026398	negative regulation of signaling	BP
GO:0009908	493	13	13.1	46.4	1.5910121989597e-05	0.000780868787249421	flower development	BP
GO:0016569	81	6	2.15	21.4	2.09286091496153e-05	0.00100179770604438	covalent chromatin modification	BP
GO:0090567	506	13	13.4	46.4	2.12279872511442e-05	0.00100179770604438	reproductive shoot system development	BP
GO:2000028	84	6	2.23	21.4	2.58176511376425e-05	0.00119540596022217	regulation of photoperiodism, flowering	BP
GO:0010228	193	8	5.11	28.6	5.18406516535229e-05	0.00235586961403232	vegetative to reproductive phase transition of meristem	BP
GO:0090698	147	7	3.89	25	7.00111715722648e-05	0.00312377118251523	post-embryonic plant morphogenesis	BP
GO:2000242	101	6	2.68	21.4	7.38497113233905e-05	0.00323619984977858	negative regulation of reproductive process	BP
GO:0006325	105	6	2.78	21.4	9.18944524794243e-05	0.00395629800674574	chromatin organization	BP
GO:0009740	113	6	2.99	21.4	0.000138524873936965	0.00566566734402186	gibberellic acid mediated signaling pathway	BP
GO:0010476	113	6	2.99	21.4	0.000138524873936965	0.00566566734402186	gibberellin mediated signaling pathway	BP
GO:0071370	113	6	2.99	21.4	0.000138524873936965	0.00566566734402186	cellular response to gibberellin stimulus	BP
GO:0003002	166	7	4.4	25	0.000151616587277246	0.00600108234158646	regionalization	BP
GO:0090696	166	7	4.4	25	0.000151616587277246	0.00600108234158646	post-embryonic plant organ development	BP
GO:1901698	242	8	6.41	28.6	0.000256676928174237	0.00999817748792981	response to nitrogen compound	BP
GO:0007389	185	7	4.9	25	0.000298267117269452	0.0109837386394945	pattern specification process	BP
GO:0009738	130	6	3.44	21.4	0.000299882024794676	0.0109837386394945	abscisic acid-activated signaling pathway	BP
GO:0051276	130	6	3.44	21.4	0.000299882024794676	0.0109837386394945	chromosome organization	BP
GO:1905393	130	6	3.44	21.4	0.000299882024794676	0.0109837386394945	plant organ formation	BP
GO:0048878	138	6	3.66	21.4	0.000414821171710425	0.0149701640496674	chemical homeostasis	BP
GO:0048573	143	6	3.79	21.4	0.000502612181902657	0.0176201470627017	photoperiodism, flowering	BP
GO:0048581	143	6	3.79	21.4	0.000502612181902657	0.0176201470627017	negative regulation of post-embryonic development	BP
GO:0009648	144	6	3.81	21.4	0.000521798470479294	0.0180351189655801	photoperiodism	BP
GO:0048585	147	6	3.89	21.4	0.000582823159774778	0.0198645560289903	negative regulation of response to stimulus	BP
GO:0071215	148	6	3.92	21.4	0.000604359877666815	0.0200418802674914	cellular response to abscisic acid stimulus	BP
GO:0097306	148	6	3.92	21.4	0.000604359877666815	0.0200418802674914	cellular response to alcohol	BP
GO:0006996	216	7	5.72	25	0.000767488360413955	0.0251122191527446	organelle organization	BP
GO:0010321	6	2	0.159	7.14	0.000781447310219818	0.025148150903451	regulation of vegetative phase change	BP
GO:0033554	217	7	5.75	25	0.000789082159562235	0.025148150903451	cellular response to stress	BP
GO:0042592	158	6	4.19	21.4	0.00085578405367209	0.0269242829193757	homeostatic process	BP
GO:0051253	227	7	6.01	25	0.00103289695052433	0.0312929520566261	negative regulation of RNA metabolic process	BP
GO:1902679	227	7	6.01	25	0.00103289695052433	0.0312929520566261	negative regulation of RNA biosynthetic process	BP
GO:1903507	227	7	6.01	25	0.00103289695052433	0.0312929520566261	negative regulation of nucleic acid-templated transcription	BP
GO:0045934	232	7	6.15	25	0.00117545247005848	0.034753739295464	negative regulation of nucleobase-containing compound metabolic process	BP
GO:0048367	742	13	19.7	46.4	0.0011740319432569	0.034753739295464	shoot system development	BP
GO:0048646	170	6	4.5	21.4	0.00125739722715877	0.0367339618505669	anatomical structure formation involved in morphogenesis	BP
GO:0003700	2510	28	58.9	100	3.35784874198715e-07	0.000160169384992787	DNA-binding transcription factor activity	MF

### Sheet: Supplementary Table 12f
Supplementary Table 12f: Enriched MapMan terms for TF3 group
Term	Term_occurences_in_TF_reference	Term_occurences_in_TF_group	Percentage_of_genes_with_this_term_in_TF_reference	Percentage_of_genes_with_this_term_in_the_TF_group	pvalue	Adjusted_pvalue_FDR	MapMan_level
RNA biosynthesis.transcriptional regulation.MYB transcription factor superfamily.transcription factor (GARP)	35	14	1.85	50	9.90058515580244e-19	2.41574277801579e-16	MapMan
RNA biosynthesis.transcriptional regulation.transcription factor (SBP)	17	8	0.899	28.6	1.74340519527567e-11	2.12695433823632e-09	MapMan
RNA biosynthesis.transcriptional regulation.transcription factor (HSF)	24	4	1.27	14.3	0.000334546696926079	0.0272097980166544	MapMan
RNA biosynthesis.transcriptional regulation.transcription factor (SBP)	17	8	0.899	28.6	1.74340519527567e-11	2.16182244214183e-09	MapMan3
RNA biosynthesis.transcriptional regulation.MYB transcription factor superfamily	232	14	12.3	50	9.98351180713083e-07	6.18977732042112e-05	MapMan3
RNA biosynthesis.transcriptional regulation.transcription factor (HSF)	24	4	1.27	14.3	0.000334546696926079	0.0138279301396113	MapMan3
